# Integration of eQTL and Parkinson’s disease GWAS data implicates 11 disease genes

**DOI:** 10.1101/627216

**Authors:** Demis A. Kia, David Zhang, Sebastian Guelfi, Claudia Manzoni, Leon Hubbard, United Kingdom Brain Expression Consortium (UKBEC), International Parkinson’s Disease Genomics Consortium (IPDGC), Regina H. Reynolds, Juan Botía, Mina Ryten, Raffaele Ferrari, Patrick A. Lewis, Nigel Williams, Daniah Trabzuni, John Hardy, Nicholas W. Wood

**Affiliations:** Department of Molecular Neuroscience, UCL Institute of Neurology, Queen Square, London WC1N 3BG, UK; School of Pharmacy, University of Reading, Reading RG6 6AP, UK; The complete list of the IPDGC and UKBEC members is listed in the Supplementary Material; Departamento de Ingeniería de la Información y las Comunicaciones. Universidad de Murcia, Murcia, Spain; Department of Genetics, King Faisal Specialist Hospital and Research Centre, 11211 Riyadh, Saudi Arabia

**Keywords:** Human brain expression and splicing QTLs, Parkinson’s disease (PD) GWAS, COLOC, TWAS, *ZRANB3*, *PCGF3*, *NEK1*, *NUPL2*, *GALC*, *CTSB*, *WDR6*, *CD38*, *GPNMB*, *RAB29*, *TMEM163*

## Abstract

Substantial genome-wide association study (GWAS) work in Parkinson’s disease (PD) has led to an increasing number of loci shown reliably and robustly to be associated with the increased risk of the disease. Prioritising causative genes and pathways from these studies has proven problematic. Here, we present a comprehensive analysis of PD GWAS data with expression and methylation quantitative trait loci (eQTL/mQTL) using Colocalisation analysis (Coloc) and transcriptome-wide association analysis (TWAS) to uncover putative gene expression and splicing mechanisms driving PD GWAS signals. Candidate genes were further characterised by determining cell-type specificity, weighted gene co-expression (WGNCA) and protein-protein interaction (PPI) networks.

Gene-level analysis of expression revealed 5 genes (*WDR6, CD38, GPNMB, RAB29, TMEM163*) that replicated using both Coloc and TWAS analyses in both GTEx and Braineac expression datasets. A further 6 genes (*ZRANB3, PCGF3, NEK1, NUPL2, GALC, CTSB*) showed evidence of disease-associated splicing effects. Cell-type specificity analysis revealed that gene expression was overall more prevalent in glial cell-types compared to neurons. The WGNCA analysis showed that *NUPL2* is a key gene in 3 modules implicated in catabolic processes related with protein ubiquitination (protein ubiquitination (p=7.47e-10) and ubiquitin-dependent protein catabolic process (p = 2.57e-17) in *nucleus accumbens, caudate* and *putamen*, while *TMEM163* and *ZRANB3* were both important in modules indicating regulation of signalling (p=1.33e-65] and cell communication (p=7.55e-35) in the *frontal cortex* and *caudate* respectively. PPI analysis and simulations using random networks demonstrated that the candidate genes interact significantly more with known Mendelian PD and parkinsonism proteins than would be expected by chance. The proteins core proteins this network were enriched for regulation of the ERBB receptor tyrosine protein kinase signalling pathways.

Together, these results point to a number of candidate genes and pathways that are driving the associations observed in PD GWAS studies.
