## Supplementary Table 5 for "Integration of eQTL and Parkinson’s disease GWAS data implicates 11 disease genes"

### Sheet: Sheet1
gene_symbol	tissue	braineac_probeID	exon_number	PPH3_exon	PPH4_exon	PPH3_gene	PPH4_gene	PPH3_PPH4_ratio_gene	top_coloc_snp	top_coloc_snp_eqtl_p_value_exon	top_coloc_snp_eqtl_p_value_gene
RAB7L1	aveALL	2452676	3	0.00938751	0.990102	0.0149657	0.973277	0.0153766	rs708723	1.09259e-07	5.40272e-06
RAB7L1	aveALL	2452675	4	0.00765879	0.990012	0.0149657	0.973277	0.0153766	rs708723	5.32708e-07	5.40272e-06
RAB7L1	aveALL	2452671	6	0.00774858	0.984213	0.0149657	0.973277	0.0153766	rs708723	2.80513e-06	5.40272e-06
FBXL5	OCTX	2761768	1	0.0143805	0.983852	0.257648	0.126463	2.03734	rs4698413	5.12131e-07	0.0492539
CD38	PUTM	2719662	1	0.0135274	0.969934	0.0490903	0.861778	0.056964	rs4698413	7.0594e-06	8.64358e-05
HLA-DQA2	aveALL	2903265	3	0.0344121	0.965588	0.195372	0.0259074	7.54115	rs116457146	1.34152e-13	3.31451e-12
CD38	PUTM	2719664	1	0.019695	0.95817	0.0490903	0.861778	0.056964	rs4698412	1.086e-05	8.71927e-05
GPNMB	aveALL	2992845	10	0.0456786	0.954321	0.0677988	0.932201	0.0727297	rs858239	4.75166e-14	1.3946e-13
GPNMB	aveALL	2992840	7	0.0499063	0.950079	0.0677988	0.932201	0.0727297	rs858239	2.15581e-10	1.3946e-13
GPNMB	aveALL	2992830	4	0.0533407	0.946659	0.0677988	0.932201	0.0727297	rs858239	5.73063e-13	1.3946e-13
GPNMB	aveALL	2992842	9	0.0580586	0.941941	0.0677988	0.932201	0.0727297	rs858239	6.73697e-14	1.3946e-13
GPNMB	OCTX	2992832	6	0.0598673	0.940081	0.0626584	0.937303	0.0668497	rs858239	3.71715e-09	1.73291e-09
GPNMB	PUTM	2992831	5	0.0606758	0.938797	0.0666538	0.932863	0.0714508	rs1624451	3.79565e-08	3.47924e-08
GPNMB	aveALL	2992816	1	0.0613399	0.93866	0.0677988	0.932201	0.0727297	rs858239	3.65688e-13	1.3946e-13
HLA-DQA2	THAL	2903265	3	0.0578593	0.938359	0.164854	0.0673777	2.44672	rs116457146	4.99684e-08	9.04996e-06
HLA-DQA2	WHMT	2903265	3	0.0616801	0.938272	0.240415	0.0305746	7.86321	rs116457146	9.44742e-11	9.94118e-06
GPNMB	aveALL	2992815	1	0.0642561	0.935741	0.0677988	0.932201	0.0727297	rs858239	4.71353e-11	1.3946e-13
GPNMB	TCTX	2992815	1	0.0652241	0.934742	0.244682	0.755318	0.323946	rs1624451	2.8969e-09	4.13202e-11
GPNMB	PUTM	2992845	10	0.0646734	0.932638	0.0666538	0.932863	0.0714508	rs1624451	2.8733e-07	3.47924e-08
ZRANB3	HIPP	2577727	18	0.0606966	0.93164	0.198245	0.0688484	2.87945	rs6741007	1.36771e-06	0.267089
GPNMB	OCTX	2992815	1	0.0664312	0.929662	0.0626584	0.937303	0.0668497	rs858239	3.86355e-07	1.73291e-09
GPNMB	FCTX	2992845	10	0.0710671	0.928927	0.264668	0.735332	0.35993	rs858239	2.04185e-10	2.84149e-11
GPNMB	PUTM	2992842	9	0.0739082	0.925195	0.0666538	0.932863	0.0714508	rs1624451	7.48717e-08	3.47924e-08
GPNMB	FCTX	2992840	7	0.0750804	0.92436	0.264668	0.735332	0.35993	rs1624451	5.24475e-08	3.68389e-11
HLA-DQA2	HIPP	2903265	3	0.0726657	0.923224	0.466677	0.0333082	14.0109	rs116457146	2.9107e-08	0.00160328
GPNMB	OCTX	2992831	5	0.0819374	0.918008	0.0626584	0.937303	0.0668497	rs858239	2.44779e-09	1.73291e-09
GPNMB	aveALL	2992831	5	0.0820749	0.917925	0.0677988	0.932201	0.0727297	rs858239	1.45457e-12	1.3946e-13
GPNMB	OCTX	2992842	9	0.0874664	0.912529	0.0626584	0.937303	0.0668497	rs858239	1.74135e-10	1.73291e-09
GPNMB	aveALL	2992827	3	0.0883847	0.911612	0.0677988	0.932201	0.0727297	rs858239	7.10967e-11	1.3946e-13
GPNMB	PUTM	2992816	1	0.0916193	0.908359	0.0666538	0.932863	0.0714508	rs1624451	1.111e-09	3.47924e-08
GPNMB	aveALL	2992848	11	0.0930395	0.906906	0.0677988	0.932201	0.0727297	rs858239	9.39938e-10	1.3946e-13
GPNMB	FCTX	2992830	4	0.0895689	0.90596	0.264668	0.735332	0.35993	rs156429	1.15585e-07	2.08475e-12
GPNMB	PUTM	2992827	3	0.0831379	0.90309	0.0666538	0.932863	0.0714508	rs1624451	2.57205e-06	3.47924e-08
GPNMB	OCTX	2992845	10	0.0965253	0.902377	0.0626584	0.937303	0.0668497	rs858239	6.50533e-08	1.73291e-09
GPNMB	CRBL	2992827	3	0.0664681	0.89962	0.0724621	0.913367	0.0793351	rs1624451	7.88351e-06	2.5655e-06
GPNMB	HIPP	2992842	9	0.100435	0.899336	0.134458	0.863713	0.155675	rs858239	1.0914e-08	1.4012e-07
GPNMB	TCTX	2992842	9	0.102677	0.897323	0.244682	0.755318	0.323946	rs858239	1.23223e-11	1.64459e-11
GPNMB	HIPP	2992845	10	0.107259	0.891981	0.134458	0.863713	0.155675	rs858239	4.77141e-08	1.4012e-07
SPPL2B	OCTX	3816460	16	0.110053	0.889877	0.291779	0.232416	1.25541	rs12978670	5.01712e-13	0.000447537
SPPL2B	CRBL	3816440	6	0.0432116	0.887997	0.135636	0.707949	0.19159	rs55818311	2.20203e-05	0.000123675
GPNMB	aveALL	2992832	6	0.112389	0.88761	0.0677988	0.932201	0.0727297	rs858239	3.60579e-11	1.3946e-13
GPNMB	TCTX	2992848	11	0.114216	0.885706	0.244682	0.755318	0.323946	rs858239	4.78287e-09	1.64459e-11
VAMP4	aveALL	2443991	8	0.0876785	0.877525	0.303599	0.0521543	5.82118	rs10913559	7.74775e-06	0.467581
GPNMB	FCTX	2992842	9	0.122847	0.877151	0.264668	0.735332	0.35993	rs156429	2.27943e-11	2.08475e-12
GPNMB	HIPP	2992831	5	0.123504	0.876031	0.134458	0.863713	0.155675	rs858239	3.45758e-08	1.4012e-07
GPNMB	HIPP	2992840	7	0.114472	0.875831	0.134458	0.863713	0.155675	rs858239	1.04916e-06	1.4012e-07
PCGF3	aveALL	2714266	4	0.0481889	0.874167	0.255707	0.0721882	3.54222	rs34311866	3.32149e-05	0.195619
GPNMB	CRBL	2992832	6	0.0909134	0.871307	0.0724621	0.913367	0.0793351	rs1624451	1.12943e-05	2.5655e-06
SPPL2B	aveALL	3816460	16	0.134046	0.865868	0.157722	0.821767	0.19193	rs11671	7.18258e-26	9.80738e-07
GPNMB	PUTM	2992840	7	0.0977774	0.865338	0.0666538	0.932863	0.0714508	rs1624451	1.04805e-05	3.47924e-08
ITGAX	WHMT	3657080	Intron 15-16	0.0790773	0.865015	0.138052	0.0827012	1.66929	rs13708	1.92813e-05	0.146506
HLA-DQA2	aveALL	2903264	2	0.135983	0.863009	0.195372	0.0259074	7.54115	rs532965	1.33913e-08	7.46707e-16
GPNMB	PUTM	2992832	6	0.111779	0.8612	0.0666538	0.932863	0.0714508	rs1624451	6.89595e-06	3.47924e-08
SPPL2B	FCTX	3816460	16	0.139498	0.858908	0.296166	0.0846321	3.49945	rs11671	1.79679e-08	0.0155579
SPPL2B	HIPP	3816460	16	0.143898	0.85601	0.183831	0.799305	0.229989	rs11671	2.20582e-13	1.06138e-06
SPPL2B	aveALL	3816459	16	0.146314	0.853107	0.157722	0.821767	0.19193	rs62119754	6.07081e-09	5.27525e-07
VAMP4	OCTX	2443991	8	0.103029	0.852302	0.318121	0.0533702	5.96064	rs10913559	1.28843e-05	0.50743
GPNMB	PUTM	2992815	1	0.0992796	0.851563	0.0666538	0.932863	0.0714508	rs1624451	1.66871e-05	3.47924e-08
SPPL2B	MEDU	3816458	16	0.122862	0.849662	0.256029	0.12736	2.01028	rs12978670	2.6083e-06	0.0103039
RAB7L1	aveALL	2452672	6	0.0773837	0.849214	0.0149657	0.973277	0.0153766	rs823114	0.00012638	1.0209e-05
SPPL2B	MEDU	3816460	16	0.150244	0.84866	0.256029	0.12736	2.01028	rs12978670	2.65965e-08	0.0103039
SPPL2B	CRBL	3816460	16	0.152199	0.847704	0.135636	0.707949	0.19159	rs11671	1.74001e-12	0.002261
SPPL2B	TCTX	3816460	16	0.154216	0.84515	0.175702	0.521788	0.336731	rs12977404	1.2719e-09	0.000290181
SPPL2B	aveALL	3816458	16	0.157254	0.84077	0.157722	0.821767	0.19193	rs62119754	2.35241e-08	5.27525e-07
GPNMB	OCTX	2992827	3	0.142559	0.837867	0.0626584	0.937303	0.0668497	rs1624451	5.44001e-06	3.31933e-09
SPPL2B	THAL	3816460	16	0.153579	0.832204	0.315321	0.0812874	3.87908	rs12978670	5.61832e-07	0.0114058
SPPL2B	WHMT	3816460	16	0.164092	0.830865	0.313078	0.0537745	5.82205	rs12977404	7.92425e-09	0.0432214
GPNMB	TCTX	2992845	10	0.169532	0.830468	0.244682	0.755318	0.323946	rs858239	2.38728e-11	1.64459e-11
GPNMB	PUTM	2992826	2	0.117998	0.829168	0.0666538	0.932863	0.0714508	rs1624451	1.92482e-05	3.47924e-08
TMEM229B	aveALL	3569287	9	0.0594821	0.828958	0.30342	0.0950384	3.1926	rs1555399	0.000125582	0.0798921
CD38	PUTM	2719679	3	0.0636637	0.827352	0.0490903	0.861778	0.056964	rs4698413	0.000128605	8.64358e-05
TMEM163	FCTX	2577517	5	0.120082	0.825491	0.110015	0.804321	0.13678	rs6741007	3.13297e-05	6.27863e-05
GPNMB	FCTX	2992827	3	0.175074	0.82441	0.264668	0.735332	0.35993	rs858239	5.72896e-08	2.84149e-11
EFNA3	HIPP	2360648	Exon 1	0.037592	0.822719	0.167169	0.0629658	2.65492	rs11264304	0.000120944	0.335453
GPNMB	CRBL	2992831	5	0.105977	0.820343	0.0724621	0.913367	0.0793351	rs1624451	3.19822e-05	2.5655e-06
GPNMB	FCTX	2992816	1	0.180521	0.819479	0.264668	0.735332	0.35993	rs156429	2.86265e-13	2.08475e-12
RAB7L1	HIPP	2452675	4	0.0782102	0.818571	0.122069	0.647386	0.188557	rs823114	0.000228984	0.000986247
GPNMB	OCTX	2992816	1	0.13374	0.816359	0.0626584	0.937303	0.0668497	rs858239	1.61471e-05	1.73291e-09
GPNMB	FCTX	2992815	1	0.187473	0.812516	0.264668	0.735332	0.35993	rs858239	1.0101e-09	2.84149e-11
GPNMB	HIPP	2992816	1	0.164324	0.810415	0.134458	0.863713	0.155675	rs858239	6.65278e-06	1.4012e-07
GPNMB	CRBL	2992830	4	0.159683	0.809654	0.0724621	0.913367	0.0793351	rs1624451	1.40381e-05	2.5655e-06
GPNMB	TCTX	2992832	6	0.196627	0.803368	0.244682	0.755318	0.323946	rs1637221	6.14565e-11	1.15913e-12
SPPL2B	PUTM	3816460	16	0.140534	0.800202	0.264782	0.113418	2.33457	rs12978670	2.95072e-06	0.0389427
CD38	PUTM	2719661	1	0.0746941	0.79399	0.0490903	0.861778	0.056964	rs4698413	0.000177379	8.64358e-05
GPNMB	aveALL	2992826	2	0.2071	0.7929	0.0677988	0.932201	0.0727297	rs858239	1.12869e-11	1.3946e-13
HLA-DQA2	MEDU	2903265	3	0.201364	0.792449	0.253294	0.0347955	7.27952	rs532965	2.57608e-07	3.83257e-06
GPNMB	FCTX	2992841	8	0.126738	0.79022	0.264668	0.735332	0.35993	rs1624451	4.20414e-05	3.68389e-11
CD38	PUTM	2719694	8	0.0706867	0.787513	0.0490903	0.861778	0.056964	rs4698413	0.000199028	8.64358e-05
LSM7	aveALL	3845881	2	0.204319	0.787487	0.283071	0.0527732	5.36391	rs12978670	3.98668e-07	0.106467
GPNMB	HIPP	2992826	2	0.190722	0.786876	0.134458	0.863713	0.155675	rs858239	5.44883e-06	1.4012e-07
RAB7L1	PUTM	2452676	3	0.0586207	0.785859	0.0816095	0.635914	0.128334	rs708723	0.000216923	0.00076452
GPNMB	PUTM	2992830	4	0.129714	0.779593	0.0666538	0.932863	0.0714508	rs1624451	4.90806e-05	3.47924e-08
GPNMB	aveALL	2992841	8	0.126299	0.778053	0.0677988	0.932201	0.0727297	rs858239	3.16211e-05	1.3946e-13
NEK1	MEDU	2793227	33	0.110481	0.776285	0.282061	0.0806364	3.49794	rs6828248	7.12652e-05	0.102647
CD38	PUTM	2719689	5	0.0838306	0.772852	0.0490903	0.861778	0.056964	rs4698413	0.000207567	8.64358e-05
RAB7L1	HIPP	2452676	3	0.175707	0.770437	0.122069	0.647386	0.188557	rs823114	0.000100004	0.000986247
GPNMB	TCTX	2992830	4	0.149071	0.766067	0.244682	0.755318	0.323946	rs858239	4.63346e-05	1.64459e-11
GPNMB	HIPP	2992832	6	0.163106	0.765796	0.134458	0.863713	0.155675	rs858239	2.76083e-05	1.4012e-07
PM20D1	aveALL	2452739	6	0.0923146	0.765354	0.999586	0.000413758	2415.87	rs823114	0.000302264	2.11784e-09
NUPL2	CRBL	2992770	1	0.241708	0.757517	0.256794	0.173861	1.47701	rs12539467	8.61935e-09	0.058311
RAB7L1	aveALL	2452673	5	0.168255	0.755483	0.0149657	0.973277	0.0153766	rs823114	0.00017053	1.0209e-05
GPNMB	FCTX	2992826	2	0.228746	0.755252	0.264668	0.735332	0.35993	rs156429	3.89757e-07	2.08475e-12
GPNMB	CRBL	2992842	9	0.135533	0.753837	0.0724621	0.913367	0.0793351	rs1624451	6.3154e-05	2.5655e-06
GPNMB	HIPP	2992848	11	0.231155	0.752306	0.134458	0.863713	0.155675	rs858239	5.49011e-06	1.4012e-07
GPNMB	TCTX	2992826	2	0.248002	0.751987	0.244682	0.755318	0.323946	rs1637221	1.25582e-10	1.15913e-12
SPPL2B	SNIG	3816460	16	0.211632	0.751961	0.343546	0.0579041	5.93301	rs2074546	7.72059e-06	0.137985
CCDC155	CRBL	3838458	Exon 3	0.134993	0.794458	0.123041	0.834479	0.147447	rs7245989	1.594e-06	9.71454e-10
CCDC155	CRBL	3838471	Exon 10	0.132439	0.782667	0.123041	0.834479	0.147447	rs17206868	2.98202e-06	2.31615e-08
CCDC155	CRBL	3838472	Exon 11	0.149633	0.797561	0.123041	0.834479	0.147447	rs354020	4.95824e-09	1.57638e-09
MYO15A	aveALL	3713067	Exon 56	0.203663	0.776584	0.181249	0.145574	1.24506	rs712273	1.35786e-07	0.0271219
TMEM17	aveALL	2555846	Exon 2	0.0885914	0.85555	0.0744449	0.755919	0.0984826	rs34145499	3.12698e-05	0.000208282
TMEM17	MEDU	2555846	Exon 2	0.0657915	0.762311	0.0795185	0.64625	0.123046	rs34145499	0.000229655	0.000576637
GALC	TCTX	3575129	NA	0.021256	0.976253	0.0453563	0.941128	0.0481935	rs8005172	3.52923e-07	5.01872e-06
HINFP	aveALL	3351962	non-coding part of exon 10 (after stop codon)	0.0182563	0.970731	0.161672	0.0612498	2.63955	rs7103544	9.23464e-10	0.101392
HINFP	CRBL	3351962	non-coding part of exon 10 (after stop codon)	0.0190097	0.968785	0.166969	0.0342106	4.88062	rs583713	3.4443e-08	0.515081
RPAP1	aveALL	3620060	NA	0.034091	0.964318	0.283537	0.243552	1.16418	rs2412615	7.18874e-15	0.0179823
GALC	TCTX	3575127	NA	0.0352273	0.959758	0.0453563	0.941128	0.0481935	rs2008686	1.5081e-06	6.99896e-06
CAMLG	aveALL	2829469	NA	0.0389026	0.959417	0.17315	0.147026	1.17769	rs17167632	1.19997e-09	0.0221415
CAMLG	FCTX	2829469	NA	0.0404102	0.958629	0.192629	0.0762597	2.52596	rs17167632	4.55567e-10	0.201967
WDR6	THAL	2621927	Exon 2	0.0420431	0.956627	0.124765	0.0546969	2.28103	rs12497850	4.99071e-08	1.02666e-09
HINFP	aveALL	3351955	Exon 7	0.0256662	0.954354	0.161672	0.0612498	2.63955	rs583713	3.22752e-07	0.0958288
OXTR	TCTX	2661997	NA	0.0112747	0.944368	0.0086655	0.962148	0.00900641	rs3806675	1.36484e-06	6.44224e-07
CAMLG	TCTX	2829469	NA	0.049755	0.940783	0.198959	0.101603	1.9582	rs17167632	2.73246e-08	0.0807648
OXTR	FCTX	2661997	NA	0.0129712	0.940568	0.0165062	0.932688	0.0176975	rs3806675	1.20554e-06	1.63006e-06
LACTB	MEDU	3597436	Exon 5	0.0231702	0.9393	0.0573527	0.862673	0.0664825	rs1027647	1.75106e-05	5.69033e-05
RPAP1	CRBL	3620060	NA	0.0564328	0.934747	0.219604	0.0579697	3.78825	rs2412615	1.41666e-07	0.366822
HINFP	aveALL	3351956	Exon 8	0.0307876	0.916715	0.161672	0.0612498	2.63955	rs583713	4.92116e-06	0.0958288
RPAP1	FCTX	3620060	NA	0.0605921	0.911001	0.242671	0.131235	1.84913	rs2297380	9.7652e-07	0.254009
RPAP1	aveALL	3620064	NA	0.0942632	0.890136	0.283537	0.243552	1.16418	rs316620	7.09797e-08	0.0035868
USP19	THAL	2674040	Exon 2	0.117621	0.876087	0.138646	0.124363	1.11485	rs12497850	6.34423e-07	0.0722624
WDR6	WHMT	2621944	Exon 6	0.124395	0.868633	0.135683	0.0840941	1.61347	rs12497850	5.52633e-07	2.64287e-06
WDR6	THAL	2621942	Exon 6	0.131274	0.868187	0.124765	0.0546969	2.28103	rs12497850	1.17039e-09	1.02666e-09
IL1R1	SNIG	2496963	NA	0.0790044	0.862707	0.254241	0.0539115	4.7159	rs11683001	5.22435e-05	0.396226
WDR6	WHMT	2621945	Exon 6	0.122454	0.861384	0.135683	0.0840941	1.61347	rs12497850	2.35069e-06	2.64287e-06
PILRB	FCTX	3015485	NA	0.0794718	0.861254	0.215391	0.333034	0.646754	rs6979335	1.09861e-10	6.6385e-08
WDR6	THAL	2621940	Exon 4	0.155078	0.839545	0.124765	0.0546969	2.28103	rs12497850	8.13596e-07	1.02666e-09
GALC	TCTX	3575126	NA	0.0857223	0.837414	0.0453563	0.941128	0.0481935	rs2008686	9.06702e-05	6.99896e-06
WDR6	THAL	2621938	Exon 3	0.163626	0.835284	0.124765	0.0546969	2.28103	rs12497850	3.93062e-08	1.02666e-09
GALC	TCTX	3575147	NA	0.0762573	0.833519	0.0453563	0.941128	0.0481935	rs8005172	0.000105311	5.01872e-06
WDR6	THAL	2621926	Exon 2	0.168281	0.830468	0.124765	0.0546969	2.28103	rs12497850	5.72463e-08	1.02666e-09
HINFP	aveALL	3351957	Exon 9	0.0516721	0.826269	0.161672	0.0612498	2.63955	rs583713	2.63846e-05	0.0958288
WDR6	THAL	2621933	Exon 2	0.167711	0.824561	0.124765	0.0546969	2.28103	rs12497850	1.60855e-06	1.02666e-09
WDR6	WHMT	2621940	Exon 4	0.165396	0.820959	0.135683	0.0840941	1.61347	rs12497850	2.62141e-06	2.64287e-06
PILRB	PUTM	3015485	NA	0.102064	0.820722	0.139383	0.467495	0.298149	rs6979335	2.17494e-08	5.67052e-05
WDR6	THAL	2621945	Exon 6	0.150114	0.817042	0.124765	0.0546969	2.28103	rs12497850	1.22655e-05	1.02666e-09
USP19	aveALL	2674040	Exon 2	0.182839	0.814985	0.12753	0.0985637	1.29388	rs12497850	1.44854e-07	0.116542
OXTR	TCTX	2661996	NA	0.0291987	0.814191	0.0086655	0.962148	0.00900641	rs3806675	1.39475e-05	6.44224e-07
PILRB	OCTX	3015485	NA	0.106789	0.813766	0.102719	0.641999	0.159999	rs6979335	6.03345e-10	4.26363e-06
WDR6	THAL	2621941	Exon 5	0.186512	0.81278	0.124765	0.0546969	2.28103	rs12497850	6.41274e-12	1.02666e-09
GALC	TCTX	3575149	NA	0.0683681	0.811315	0.0453563	0.941128	0.0481935	rs2008686	0.000116792	6.99896e-06
VARS2	WHMT	2902057	Exon 10	0.163848	0.810458	0.605542	0.0120141	50.4025	rs605203	1.69301e-05	0.000528298
NCKIPSD	HIPP	2673662	Exon 10	0.0641935	0.807454	0.102725	0.532767	0.192814	rs12497850	5.09037e-05	0.000645214
GALC	FCTX	3575127	NA	0.116895	0.807243	0.266963	0.186776	1.42932	rs2008686	7.71451e-05	0.0264867
PILRB	TCTX	3015499	NA	0.112476	0.803939	0.161215	0.511394	0.315246	rs6979335	6.16426e-10	1.00453e-05
WDR6	THAL	2621936	Exon 2	0.202528	0.796519	0.124765	0.0546969	2.28103	rs12497850	2.69331e-08	1.02666e-09
WDR6	THAL	2621934	Exon 2	0.206323	0.788885	0.124765	0.0546969	2.28103	rs12497850	1.60536e-06	1.02666e-09
PILRB	HIPP	3015494	NA	0.0995503	0.784662	0.100842	0.0617537	1.63298	rs6979335	3.66618e-06	2.99897e-06
WDR6	THAL	2621944	Exon 6	0.213705	0.784338	0.124765	0.0546969	2.28103	rs12497850	3.31463e-07	1.02666e-09
CTSB	aveALL	3124548	NA	0.0965418	0.781722	0.273817	0.0448906	6.09966	rs1692821	3.1359e-05	0.467228
CAMLG	WHMT	2829469	NA	0.0764221	0.78122	0.223603	0.112452	1.98844	rs17167632	5.18351e-06	0.044868
HINFP	THAL	3351962	non-coding part of exon 10 (after stop codon)	0.0539044	0.781218	0.170297	0.045165	3.77056	rs583713	5.66892e-05	0.209146
WDR6	WHMT	2621941	Exon 5	0.222901	0.771713	0.135683	0.0840941	1.61347	rs12497850	1.08449e-06	2.64287e-06
WDR6	aveALL	2621933	Exon 2	0.201694	0.770632	0.140811	0.0559455	2.51693	rs12497850	1.24332e-05	3.6354e-13
ZSCAN23	aveALL	2947352	non-coding part of exon 10 (before start codon)	0.158384	0.769976	0.650968	0.250102	2.60281	rs13215072	3.37344e-05	0.000343992
PILRB	MEDU	3015485	NA	0.117441	0.769355	0.108357	0.044167	2.45335	rs6979335	2.96158e-06	2.42029e-05
HINFP	aveALL	3351953	6	0.0653586	0.768487	0.161672	0.0612498	2.63955	rs583713	4.85311e-05	0.0958288
USP19	FCTX	2674040	Exon 2	0.154361	0.767394	0.127186	0.104843	1.21311	rs12497850	5.37069e-05	0.0953592
WDR6	aveALL	2621930	Exon 2	0.206373	0.766216	0.140811	0.0559455	2.51693	rs12497850	1.63382e-05	3.6354e-13
CTSB	WHMT	3124546	NA	0.0918409	0.765373	0.272633	0.0702623	3.88022	rs1293298	3.6621e-05	0.081977
LACTB	MEDU	3597435	Exon 5	0.0873176	0.75878	0.0573527	0.862673	0.0664825	rs1027647	0.000215595	5.69033e-05
PILRB	WHMT	3015481	NA	0.10109	0.758134	0.106082	0.0544635	1.94776	rs6979335	5.63844e-06	0.00118684
GALC	aveALL	3575138	NA	0.201304	0.757799	0.15995	0.582989	0.274362	rs8005172	2.64413e-05	0.000654819
WDR6	aveALL	2621938	Exon 3	0.244024	0.755051	0.140811	0.0559455	2.51693	rs4974091	6.06689e-18	5.28393e-16
OXTR	aveALL	2661997	NA	0.0639845	0.754052	0.0349205	0.823353	0.0424126	rs3806675	7.14886e-06	7.78843e-06
WDR6	THAL	2621928	Exon 2	0.199632	0.754002	0.124765	0.0546969	2.28103	rs12497850	2.94146e-05	1.02666e-09
WDR6	aveALL	2621926	Exon 2	0.246167	0.752831	0.140811	0.0559455	2.51693	rs12497850	6.85724e-09	3.6354e-13
NCKIPSD	aveALL	2673662	Exon 10	0.11243	0.752465	0.169498	0.565364	0.299804	rs12497850	7.23672e-05	0.000434604
