## Supplementary Table 6 for "Integration of eQTL and Parkinson’s disease GWAS data implicates 11 disease genes"

### Sheet: Sheet1
ID	CHR	P0	P1	HSQ	BEST.GWAS.ID	BEST.GWAS.Z	EQTL.ID	EQTL.R2	EQTL.Z	EQTL.GWAS.Z	NSNP	NWGT	MODEL	MODELCV.R2	MODELCV.PV	TWAS.Z	TWAS.P	Pvalue	FDR	Dataset
MAPT	17	43971747	44105699	0.0334	rs17689882	-15.8	rs17689471	0.0587	-5.48	-15.6863	30	12	lasso	0.051245	8.82e-07	15.6863	1.88e-55	1.88e-55	1.01643e-51	CMC.BRAIN.RNASEQ_SPLICING
MAPT	17	43971747	44105699	0.0594	rs17689882	-15.8	rs17689471	0.11	7.19	-15.6863	30	10	lasso	0.105666	1.39e-12	-15.6652	2.62e-55	2.62e-55	1.01643e-51	CMC.BRAIN.RNASEQ_SPLICING
MAPT	17	43971747	44105699	0.0622	rs17689882	-15.8	rs17689471	0.0962	6.83	-15.6863	29	29	blup	0.098858	7.66e-12	-15.1141	1.31e-51	1.31e-51	3.3881e-48	CMC.BRAIN.RNASEQ_SPLICING
SNCA	4	90600000	90800000	0.1504	rs356200	19.2	rs1471484	0.101	-7.27	-13.7986	383	7	lasso	0.112902	2.25e-13	14.7529	2.95e-49	2.95e-49	5.72226e-46	CMC.BRAIN.RNASEQ_SPLICING
CRHR1	17	43861645	43913191	0.0184	rs17689882	-15.8	rs17689471	0.00531	-3.28	-15.6863	69	69	blup	0.013862	0.00751	14.189	1.07e-45	1.07e-45	1.66043e-42	CMC.BRAIN.RNASEQ_SPLICING
CRHR1	17	43861645	43913191	0.04	rs17689882	-15.8	rs17689471	0.0456	5.23	-15.6863	31	16	enet	0.051276	8.75e-07	-13.9838	1.96e-44	1.96e-44	2.53461e-41	CMC.BRAIN.RNASEQ_SPLICING
LRRC37A2	17	44590075	44633014	0.1564	rs199439	-14.88	rs199448	0.197	9.51	-14.8323	134	35	enet	0.200168	2.08e-23	-13.9286	4.25e-44	4.25e-44	4.71082e-41	CMC.BRAIN.RNASEQ_SPLICING
SNCA	4	90600000	90800000	0.1123	rs356200	19.2	rs2736994	0.108	7.17	-11.4366	383	383	bslmm	0.111492	3.22e-13	-13.0688	4.96e-39	4.96e-39	4.81058e-36	CMC.BRAIN.RNASEQ_SPLICING
TMEM175	4	926000	952000	0.0959	rs4690326	10.12	rs7684266	0.00662	4.6	5.5	415	415	blup	0.038252	2.01e-05	8.57145	1.02e-17	1.02e-17	8.79353e-15	CMC.BRAIN.RNASEQ_SPLICING
KLHL7	7	23100000	23200000	0.0437	rs858239	-8.75	rs10224327	0.041346	4.89	-8.14286	434	3	lasso	0.029118	0.000181	-8.14444	3.81e-16	3.81e-16	2.95618e-13	CMC.BRAIN.RNASEQ_SPLICING
NUPL2	7	23200000	23200000	0.0995	rs858239	-8.74	rs7808488	0.162228	8.9	-8.10256	431	2	lasso	0.15676	2.69e-18	-8.10352	5.34e-16	5.34e-16	3.76664e-13	CMC.BRAIN.RNASEQ_SPLICING
NUPL2	7	23200000	23200000	0.0497	rs858239	-8.74	rs7808488	0.019031	-4.4	-8.10256	427	427	bslmm	0.020745	0.00138	6.81048	9.73e-12	9.73e-12	6.29126e-09	CMC.BRAIN.RNASEQ_SPLICING
KLHL7	7	23100000	23200000	0.0483	rs858239	-8.75	rs5850	0.017008	-4.12	-8.03361	434	434	blup	0.021216	0.00123	6.51668	7.19e-11	7.19e-11	4.29132e-08	CMC.BRAIN.RNASEQ_SPLICING
FAM47E	4	77100000	77200000	0.1003	rs12651582	7.55	rs3733250	0.0902	6.62	6.71429	495	36	enet	0.082868	4.02e-10	6.42905	1.28e-10	1.28e-10	7.09394e-08	CMC.BRAIN.RNASEQ_SPLICING
NUPL2	7	23200000	23200000	0.0765	rs858239	-8.74	rs1006709	0.032572	-4.76	-8.0339	429	429	blup	0.040784	1.09e-05	6.05116	1.44e-09	1.44e-09	7.44864e-07	CMC.BRAIN.RNASEQ_SPLICING
CTSB	8	11700000	11700000	0.1367	rs1293298	-6.64	rs2272767	0.094036	6.59	5.9407	409	2	lasso	0.085905	1.9e-10	5.94629	2.74e-09	2.74e-09	1.29621e-06	CMC.BRAIN.RNASEQ_SPLICING
CTSB	8	11700000	11700000	0.1208	rs1293298	-6.64	rs2272767	0.118252	-7.34	5.9407	423	1	lasso	0.116267	9.61e-14	-5.94068	2.84e-09	2.84e-09	1.29621e-06	CMC.BRAIN.RNASEQ_SPLICING
TMEM175	4	926000	952000	0.1857	rs4690326	10.12	rs2290402	0.171	8.96	6.28571	415	32	enet	0.170901	6.19e-20	5.83961	5.23e-09	5.23e-09	2.25442e-06	CMC.BRAIN.RNASEQ_SPLICING
BCKDK	16	31119614	31124112	0.0216	rs2305880	-6.84	rs749767	0.00868	3.86	6.06897	245	8	enet	0.01189	0.0123	5.69525	1.23e-08	1.23e-08	5.02293e-06	CMC.BRAIN.RNASEQ_SPLICING
NUPL2	7	23200000	23200000	0.1085	rs858239	-8.74	rs1006709	0.014092	4.54	-8.0339	427	427	bslmm	0.05774	1.84e-07	-5.65188	1.59e-08	1.59e-08	6.1684e-06	CMC.BRAIN.RNASEQ_SPLICING
PPIP5K2	5	102000000	103000000	0.0825	rs28025	-5.62	rs26434	0.128	-7.74	-5.5	310	2	lasso	0.116	1.04e-13	5.50611	3.67e-08	3.67e-08	1.23821e-05	CMC.BRAIN.RNASEQ_SPLICING
PPIP5K2	5	102000000	103000000	0.0471	rs28025	-5.62	rs26434	0.0866	-6.39	-5.5	309	1	lasso	0.0829	4.02e-10	5.5	3.8e-08	3.8e-08	1.23821e-05	CMC.BRAIN.RNASEQ_SPLICING
PPIP5K2	5	102000000	103000000	0.0671	rs28025	-5.62	rs26434	0.124	7.7	-5.5	310	1	lasso	0.118	6.26e-14	-5.5	3.8e-08	3.8e-08	1.23821e-05	CMC.BRAIN.RNASEQ_SPLICING
CAMLG	5	134000000	134000000	0.317	rs17167632	-5.41	rs2108665	0.306	-11.87	-5.27128	310	23	enet	0.326	7.02e-40	5.49844	3.83e-08	3.83e-08	1.23821e-05	CMC.BRAIN.RNASEQ_SPLICING
CAMLG	5	134000000	134000000	0.406	rs17167632	-5.41	rs2108665	0.427	13.94	-5.27128	311	21	enet	0.435	8.22e-57	-5.44315	5.23e-08	5.23e-08	1.62318e-05	CMC.BRAIN.RNASEQ_SPLICING
NFATC2IP	16	28962127	28977767	0.0133	rs4072402	-5.39	rs11646653	0.0076	3.13	-5.248	183	2	lasso	0.00799	0.0333	-5.27277	1.34e-07	1.34e-07	3.85076e-05	CMC.BRAIN.RNASEQ_SPLICING
FAM47E	4	77100000	77200000	0.4177	rs12651582	7.55	rs1441914	0.39	13.19	6.72321	491	39	enet	0.424833	3.81e-55	5.27357	1.34e-07	1.34e-07	3.85076e-05	CMC.BRAIN.RNASEQ_SPLICING
SLC35E3	12	69100000	69200000	0.0406	rs1383118	4.57	rs7305123	-0.00136	-3.2	-2.03425	512	512	bslmm	0.008089	0.0324	5.23221	1.67e-07	1.67e-07	4.62769e-05	CMC.BRAIN.RNASEQ_SPLICING
CTSB	8	11700000	11700000	0.3507	rs1293298	-6.64	rs2272767	0.305254	11.74	5.9407	424	424	bslmm	0.399501	5.27e-51	5.22334	1.76e-07	1.76e-07	4.70891e-05	CMC.BRAIN.RNASEQ_SPLICING
CAMLG	5	134000000	134000000	0.242	rs17167632	-5.41	rs2108665	0.232	-10.47	-5.27128	310	310	bslmm	0.252	7.86e-30	5.19836	2.01e-07	2.01e-07	5.08089e-05	CMC.BRAIN.RNASEQ_SPLICING
STX4	16	31044415	31051488	0.0153	rs2305880	-6.84	rs4889609	0.0117	-3.37	-6.575	243	243	blup	0.01236	0.0109	5.19693	2.03e-07	2.03e-07	5.08089e-05	CMC.BRAIN.RNASEQ_SPLICING
TMEM175	4	926000	952000	0.0501	rs4690326	10.12	rs2290405	0.00725	4.21	3.13158	409	409	blup	0.009738	0.0212	5.18466	2.16e-07	2.16e-07	5.23732e-05	CMC.BRAIN.RNASEQ_SPLICING
CAMLG	5	134000000	134000000	0.09	rs17167632	-5.41	rs34765815	0.076	6.12	-5.22872	314	5	lasso	0.065	3.18e-08	-5.13147	2.87e-07	2.87e-07	6.74798e-05	CMC.BRAIN.RNASEQ_SPLICING
ARIH2	3	49000000	49000000	0.0746	rs12497850	-5.74	rs6442130	0.116	7.61	-5.10833	264	9	lasso	0.114873	1.37e-13	-5.07187	3.94e-07	3.94e-07	8.99131e-05	CMC.BRAIN.RNASEQ_SPLICING
MLX	17	40719077	40725221	0.0341	rs9897702	5.56	rs646123	0.0256	-4.23	-5.07087	250	5	lasso	0.021546	0.00114	4.9815	6.31e-07	6.31e-07	0.0001388	CMC.BRAIN.RNASEQ_SPLICING
PSD	10	104000000	104000000	0.0914	rs12260430	4.76	rs1044476	0.00783	3.97	0.61932	348	348	blup	0.014504	0.0064	4.97748	6.44e-07	6.44e-07	0.0001388	CMC.BRAIN.RNASEQ_SPLICING
SOCS4	14	55500000	55500000	0.0519	rs2183081	-7.68	rs1957358	0.0112	-3.71	-1.89381	436	436	bslmm	0.01699	0.00346	-4.9491	7.46e-07	7.46e-07	0.000156438	CMC.BRAIN.RNASEQ_SPLICING
CCDC144B	17	18441114	18528930	0.0441	rs2245737	-4.44	rs2746028	-0.00123	3.38	-4.35652	243	243	blup	0.021395	0.00118	-4.8963	9.77e-07	9.77e-07	0.000198949	CMC.BRAIN.RNASEQ_SPLICING
TMED5	1	93600000	93600000	0.0246	rs4847399	4.86	rs4847235	0.0113	-4.03	4.2605	268	268	blup	0.014337	0.00667	-4.89155	1e-06	1e-06	0.000198949	CMC.BRAIN.RNASEQ_SPLICING
SH3GL2	9	17600000	17800000	0.6318	rs10810834	7.3	rs1998247	0.532086	15.36	4.2406	580	6	lasso	0.58902	2.11e-87	4.85732	1.19e-06	1.19e-06	0.00023083	CMC.BRAIN.RNASEQ_SPLICING
GNL3	3	52700000	52700000	0.0662	rs13083798	-4.62	rs13083798	0.0685	-6.14	-4.625	389	389	bslmm	0.063742	4.3e-08	4.76588	1.88e-06	1.88e-06	0.000355779	CMC.BRAIN.RNASEQ_SPLICING
ARIH2	3	49000000	49000000	0.0699	rs12497850	-5.74	rs7430501	0.129	8.07	-4.91667	264	21	enet	0.130832	2.33e-15	-4.7498	2.04e-06	2.04e-06	0.000376866	CMC.BRAIN.RNASEQ_SPLICING
SULT1A1	16	28616907	28634907	0.0419	rs4072402	-5.39	rs7185232	0.0161	4.75	-5.33071	180	180	blup	0.03608	3.39e-05	-4.73107	2.23e-06	2.23e-06	0.000402385	CMC.BRAIN.RNASEQ_SPLICING
ZBTB4	17	7362684	7387568	0.0816	rs9217	4.98	rs11078685	0.0675	6.04	4.57391	483	3	lasso	0.064598	3.49e-08	4.7232	2.32e-06	2.32e-06	0.000409111	CMC.BRAIN.RNASEQ_SPLICING
C1orf63	1	25600000	25700000	0.2027	rs631133	-4.42	rs3091242	0.157	-8.47	-4	380	380	bslmm	0.170317	7.25e-20	4.71413	2.43e-06	2.43e-06	0.000418986	CMC.BRAIN.RNASEQ_SPLICING
PIKFYVE	2	209000000	209000000	0.062	rs1057390	4.64	rs6736599	0.057912	-5.22	4.55921	357	2	lasso	0.050498	1.06e-06	-4.63025	3.65e-06	3.65e-06	0.00061566	CMC.BRAIN.RNASEQ_SPLICING
KAT2A	17	40265128	40273382	0.0412	rs9897702	5.56	rs11651246	0.00892	-4.33	4.53571	317	2	lasso	0.008985	0.0257	-4.6038	4.15e-06	4.15e-06	0.000685103	CMC.BRAIN.RNASEQ_SPLICING
SULT1A1	16	28616907	28634907	0.0911	rs4072402	-5.39	rs28698667	0.237	10.65	-4.22689	180	5	lasso	0.23826	4.06e-28	-4.51919	6.21e-06	6.21e-06	0.00100382	CMC.BRAIN.RNASEQ_SPLICING
ELOVL7	5	60000000	60100000	0.0834	rs976080	7.48	rs1563908	0.0747	-6.13	-3.71074	333	333	bslmm	0.0528	6e-07	4.50776	6.55e-06	6.55e-06	0.00102236	CMC.BRAIN.RNASEQ_SPLICING
SULT1A1	16	28616907	28634907	0.1083	rs4072402	-5.39	rs28698667	0.271	-11.32	-4.22689	179	6	lasso	0.27485	7.3e-33	4.5025	6.72e-06	6.72e-06	0.00102236	CMC.BRAIN.RNASEQ_SPLICING
ORC4	2	149000000	149000000	0.0423	rs7598361	4.72	rs4972316	0.081205	6.1	4.46281	338	2	lasso	0.078682	1.12e-09	4.50237	6.72e-06	6.72e-06	0.00102236	CMC.BRAIN.RNASEQ_SPLICING
PBRM1	3	52600000	52700000	0.1355	rs13083798	-4.62	rs2577831	0.139	8.76	-4.15929	378	33	enet	0.163946	3.99e-19	-4.46731	7.92e-06	7.92e-06	0.0011696	CMC.BRAIN.RNASEQ_SPLICING
MCCC1	3	183000000	183000000	0.0727	rs12637471	-11.27	rs4859156	0.0536	5.13	-4.79487	409	9	lasso	0.046052	3.08e-06	-4.4641	8.04e-06	8.04e-06	0.0011696	CMC.BRAIN.RNASEQ_SPLICING
MRPL43	10	103000000	103000000	0.041	rs17113735	4.6	rs11190786	-0.00211	-4.01	3.68531	412	412	bslmm	0.00745	0.0383	-4.46135	8.14e-06	8.14e-06	0.0011696	CMC.BRAIN.RNASEQ_SPLICING
TXNDC15	5	134000000	134000000	0.1298	rs17167632	-5.41	rs9327697	0.14	8.07	-4.42197	353	1	lasso	0.139	2.77e-16	-4.42197	9.78e-06	9.78e-06	0.00137445	CMC.BRAIN.RNASEQ_SPLICING
GNL3	3	52700000	52700000	0.0894	rs13083798	-4.62	rs2590838	0.151	8.75	-4.54464	388	19	enet	0.160987	8.76e-19	-4.41892	9.92e-06	9.92e-06	0.00137445	CMC.BRAIN.RNASEQ_SPLICING
ZNF37BP	10	43000000	43000000	0.3468	rs2484304	-4.75	rs1147917	0.411	13.7	-4.32773	256	6	lasso	0.459813	3.59e-61	-4.40366	1.06e-05	1.06e-05	0.0014429	CMC.BRAIN.RNASEQ_SPLICING
ZNF37BP	10	43000000	43000000	0.0692	rs2484304	-4.75	rs1255406	0.09	-6.6	-4.39837	268	3	lasso	0.077915	1.36e-09	4.39512	1.11e-05	1.11e-05	0.00148491	CMC.BRAIN.RNASEQ_SPLICING
MDM1	12	68700000	68700000	0.1517	rs1383118	4.57	rs1383118	0.164	-8.77	4.57258	527	2	lasso	0.158051	1.91e-18	-4.36615	1.26e-05	1.26e-05	0.00165701	CMC.BRAIN.RNASEQ_SPLICING
NUPR1	16	28548661	28550495	0.0287	rs4072402	-5.39	rs11074907	0.0183	-4.5	-3.75625	208	208	blup	0.02731	0.000281	4.35642	1.32e-05	1.32e-05	0.00170698	CMC.BRAIN.RNASEQ_SPLICING
CAMK2D	4	114000000	115000000	0.1573	rs940634	5.99	rs11098193	0.197	-9.44	4.32824	515	5	lasso	0.188286	5.53e-22	-4.3479	1.37e-05	1.37e-05	0.0017426	CMC.BRAIN.RNASEQ_SPLICING
C1orf63	1	25600000	25700000	0.2882	rs631133	-4.42	rs3091242	0.188	-9.23	-4	380	380	bslmm	0.244186	7.16e-29	4.34139	1.42e-05	1.42e-05	0.00174885	CMC.BRAIN.RNASEQ_SPLICING
CAMK2D	4	114000000	115000000	0.0827	rs940634	5.99	rs11098193	0.105	-7.03	4.32824	518	2	lasso	0.099821	6.02e-12	-4.34141	1.42e-05	1.42e-05	0.00174885	CMC.BRAIN.RNASEQ_SPLICING
ARL6IP4	12	123000000	123000000	0.0634	rs11060180	-9.33	rs2270775	0.0192	4.08	4.31343	311	3	lasso	0.00829	0.0308	4.3343	1.46e-05	1.46e-05	0.00177002	CMC.BRAIN.RNASEQ_SPLICING
FAM49B	8	131000000	131000000	0.1069	rs298616	4.65	rs857233	0.093543	-6.75	4.3571	457	5	lasso	0.087012	1.45e-10	-4.30763	1.65e-05	1.65e-05	0.00196959	CMC.BRAIN.RNASEQ_SPLICING
ZNF37BP	10	43000000	43000000	0.4923	rs2484304	-4.75	rs1147917	0.49	15.26	-4.32773	269	7	lasso	0.578154	6.71e-85	-4.29968	1.71e-05	1.71e-05	0.00201029	CMC.BRAIN.RNASEQ_SPLICING
ZNF37BP	10	43000000	43000000	0.3825	rs2484304	-4.75	rs2801952	0.376	-13.58	-3.72222	269	6	lasso	0.458469	6.22e-61	4.29505	1.75e-05	1.75e-05	0.0020266	CMC.BRAIN.RNASEQ_SPLICING
KCTD7	7	66100000	66100000	0.0472	rs12540695	-4.23	rs12532675	0.017477	3.96	-3.94212	240	10	lasso	0.018235	0.00255	-4.27928	1.87e-05	1.87e-05	0.00213372	CMC.BRAIN.RNASEQ_SPLICING
KCNIP3	2	96000000	96100000	0.0458	rs2320431	-4.54	rs6715813	0.029142	-5.04	-4.51515	116	116	bslmm	0.039934	1.34e-05	4.25948	2.05e-05	2.05e-05	0.00230521	CMC.BRAIN.RNASEQ_SPLICING
MIPOL1	14	37700000	38000000	0.1389	rs17768343	-4.07	rs1950526	0.167	9.15	-3.53237	420	19	enet	0.18697	7.93e-22	-4.25139	2.12e-05	2.12e-05	0.0023277	CMC.BRAIN.RNASEQ_SPLICING
MRVI1	11	10600000	10700000	0.7239	rs7938782	-5.16	rs11042902	0.721429	17.89	-4.22222	586	8	lasso	0.74767	3.63e-134	-4.25106	2.13e-05	2.13e-05	0.0023277	CMC.BRAIN.RNASEQ_SPLICING
MRVI1	11	10600000	10700000	0.4373	rs7938782	-5.16	rs11042902	0.321713	-12.48	-4.22222	621	33	enet	0.37474	4.03e-47	4.24673	2.17e-05	2.17e-05	0.00233848	CMC.BRAIN.RNASEQ_SPLICING
MRVI1	11	10600000	10700000	0.1376	rs7938782	-5.16	rs11042902	0.172309	-8.83	-4.22222	586	586	bslmm	0.17456	2.31e-20	4.24225	2.21e-05	2.21e-05	0.00234867	CMC.BRAIN.RNASEQ_SPLICING
ARIH2	3	49000000	49000000	0.1148	rs12497850	-5.74	rs6781790	0.227	10.5	-4.82203	270	6	lasso	0.242293	1.25e-28	-4.23993	2.24e-05	2.24e-05	0.00234867	CMC.BRAIN.RNASEQ_SPLICING
CCDC57	17	80059345	80170689	0.0416	rs12601558	3.62	rs9907757	-0.00163	3.65	3.49167	321	321	blup	0.022514	0.000897	4.2178	2.47e-05	2.47e-05	0.0025553	CMC.BRAIN.RNASEQ_SPLICING
ZFP28	19	57050316	57068170	0.0683	rs8112935	-4.32	rs2041397	0.000234	3.68	-1.58915	489	489	blup	0.012246	0.0112	-4.19584	2.72e-05	2.72e-05	0.00276099	CMC.BRAIN.RNASEQ_SPLICING
ARIH2	3	49000000	49000000	0.0636	rs12497850	-5.74	rs7623023	0.0874	-7.19	-4.86441	270	270	blup	0.093932	2.61e-11	4.1937	2.74e-05	2.74e-05	0.00276099	CMC.BRAIN.RNASEQ_SPLICING
PART1	5	59800000	59800000	0.0467	rs976080	7.48	rs4133470	0.0394	-4.93	4.08661	310	2	lasso	0.0223	0.000955	-4.18546	2.85e-05	2.85e-05	0.00283502	CMC.BRAIN.RNASEQ_SPLICING
TMED5	1	93600000	93600000	0.0317	rs4847399	4.86	rs4847235	0.0261	4.64	4.2605	268	5	lasso	0.019839	0.00172	4.15573	3.24e-05	3.24e-05	0.0031515	CMC.BRAIN.RNASEQ_SPLICING
GNL3	3	52700000	52700000	0.0613	rs13083798	-4.62	rs13083798	0.124	7.8	-4.625	389	40	enet	0.115243	1.25e-13	-4.15509	3.25e-05	3.25e-05	0.0031515	CMC.BRAIN.RNASEQ_SPLICING
ADAM11	17	42836567	42859214	0.0609	rs5910	5.31	rs9908717	-0.000908	-3.74	-2.70254	393	393	bslmm	0.018335	0.00249	4.1525	3.29e-05	3.29e-05	0.0031515	CMC.BRAIN.RNASEQ_SPLICING
RANGAP1	22	41641614	41682216	0.0166	rs5758264	-4.39	rs5995992	0.007895	-3.42	-4	250	250	blup	0.006489	0.0493	4.1354	3.54e-05	3.54e-05	0.00334962	CMC.BRAIN.RNASEQ_SPLICING
C1orf63	1	25600000	25700000	0.0705	rs631133	-4.42	rs4649084	0.0494	-4.96	-4.15044	378	4	lasso	0.045446	3.56e-06	4.11627	3.85e-05	3.85e-05	0.00359905	CMC.BRAIN.RNASEQ_SPLICING
C2orf47	2	201000000	201000000	0.0569	rs7598349	-4.38	rs281787	0.06097	5.71	3.83333	400	4	lasso	0.059845	1.1e-07	4.10903	3.97e-05	3.97e-05	0.00366705	CMC.BRAIN.RNASEQ_SPLICING
ZNF37BP	10	43000000	43000000	0.0491	rs2484304	-4.75	rs1147917	0.0448	-5.97	-4.32773	268	5	lasso	0.05622	2.65e-07	4.09289	4.26e-05	4.26e-05	0.00388863	CMC.BRAIN.RNASEQ_SPLICING
TPM1	15	63300000	63400000	0.0827	rs11857703	4.14	rs8519	0.00891	-4.39	-2.68067	513	513	blup	0.01757	0.003	4.07496	4.6e-05	4.6e-05	0.00415016	CMC.BRAIN.RNASEQ_SPLICING
QARS	3	49100000	49100000	0.058	rs12497850	-5.74	rs35713889	0.0162	-3.8	3.70144	253	10	enet	0.024966	0.000495	-4.05831	4.94e-05	4.94e-05	0.00440569	CMC.BRAIN.RNASEQ_SPLICING
INPP4A	2	99100000	99200000	0.0316	rs4851133	3.87	rs10167015	-0.002207	3.13	1.89231	318	318	blup	0.01423	0.00685	4.05327	5.05e-05	5.05e-05	0.00445261	CMC.BRAIN.RNASEQ_SPLICING
ARIH2	3	49000000	49000000	0.0336	rs12497850	-5.74	rs1352420	0.0131	-4.12	-5.4322	265	265	bslmm	0.025326	0.000454	4.01246	6.01e-05	6.01e-05	0.00518991	CMC.BRAIN.RNASEQ_SPLICING
C1orf63	1	25600000	25700000	0.0696	rs631133	-4.42	rs3091242	0.0393	5.06	-4	374	4	lasso	0.035548	3.85e-05	-4.01209	6.02e-05	6.02e-05	0.00518991	CMC.BRAIN.RNASEQ_SPLICING
ARIH2	3	49000000	49000000	0.0279	rs12497850	-5.74	rs3774800	0.019	-4.65	-2.60684	269	269	blup	0.026766	0.00032	4.00392	6.23e-05	6.23e-05	0.00527106	CMC.BRAIN.RNASEQ_SPLICING
TOMM7	7	22900000	22900000	0.0647	rs858239	-8.71	rs2905345	0.019142	-4.07	2.23741	505	505	bslmm	0.019455	0.00189	-4.00331	6.25e-05	6.25e-05	0.00527106	CMC.BRAIN.RNASEQ_SPLICING
GUSB	7	65400000	65400000	0.1027	rs12532327	-4.22	rs6978513	0.006906	3.75	-1.50588	185	185	bslmm	0.01865	0.0023	-3.96965	7.2e-05	7.2e-05	0.00595957	CMC.BRAIN.RNASEQ_SPLICING
ZRANB3	2	136000000	136000000	0.0246	rs1979033	6.94	rs7563363	-0.002135	3.24	-2.33333	267	267	blup	0.008385	0.03	-3.96904	7.22e-05	7.22e-05	0.00595957	CMC.BRAIN.RNASEQ_SPLICING
TP53I13	17	27895738	27900175	0.1251	rs3110492	4.21	rs565977	0.082	6.3	3.952	316	2	lasso	0.06863	1.31e-08	3.9522	7.74e-05	7.74e-05	0.00632154	CMC.BRAIN.RNASEQ_SPLICING
SPATS2L	2	201000000	201000000	0.0821	rs7598349	-4.38	rs842823	0.055703	-5.7	-4.272	503	4	lasso	0.061201	7.95e-08	3.93592	8.29e-05	8.29e-05	0.00670022	CMC.BRAIN.RNASEQ_SPLICING
MRPL43	10	103000000	103000000	0.0774	rs17113735	4.6	rs701835	0.0809	-6.53	3.91724	410	3	lasso	0.074057	3.49e-09	-3.92774	8.57e-05	8.57e-05	0.00685512	CMC.BRAIN.RNASEQ_SPLICING
ZSCAN12	6	28346597	28367544	0.0315	rs200969	5.31	rs6912584	0.00459	-3.83	1.1852	343	343	blup	0.009352	0.0234	-3.91458	9.06e-05	9.06e-05	0.00717312	CMC.BRAIN.RNASEQ_SPLICING
MGA	15	42000000	42100000	0.059	rs2297380	-4.93	rs2297379	-0.000431	-3.31	2.96491	455	455	bslmm	0.0053	0.0677	-3.90484	9.43e-05	9.43e-05	0.00739064	CMC.BRAIN.RNASEQ_SPLICING
ZNF589	3	48300000	48300000	0.2175	rs12497850	-5.74	rs936426	0.341	-12.31	4.09917	248	18	lasso	0.341469	3.88e-42	-3.89848	9.68e-05	9.68e-05	0.00746708	CMC.BRAIN.RNASEQ_SPLICING
ELOVL7	5	60000000	60100000	0.0864	rs976080	7.48	rs4699965	0.0906	6.89	-3.78862	336	3	lasso	0.1	5.48e-12	-3.89753	9.72e-05	9.72e-05	0.00746708	CMC.BRAIN.RNASEQ_SPLICING
ZNF589	3	48300000	48300000	0.3553	rs12497850	-5.74	rs1045482	0.407	13.57	3.93103	250	10	lasso	0.425157	3.36e-55	3.89264	9.92e-05	9.92e-05	0.00754601	CMC.BRAIN.RNASEQ_SPLICING
GALC	14	88300000	88400000	0.1869	rs979812	6.12	rs416542	0.214	-9.96	-4.30435	474	474	bslmm	0.21157	8.51e-25	3.88155	0.000104	0.000104	0.00783433	CMC.BRAIN.RNASEQ_SPLICING
FAM184A	6	119000000	119000000	0.3708	rs794607	-4.53	rs4945630	0.411	13.52	-4.01786	450	7	lasso	0.40991	1.1e-52	-3.86801	0.00011	0.00011	0.00820663	CMC.BRAIN.RNASEQ_SPLICING
ZNF518A	10	97900000	97900000	0.0352	rs2446023	3.9	rs11188664	0.00758	-3.9	-3.88235	473	473	bslmm	0.011726	0.0128	3.86194	0.000112	0.000112	0.00827627	CMC.BRAIN.RNASEQ_SPLICING
2018-09-04	17	56597610	56618179	0.052	rs4793954	4.62	rs8066773	0.0329	5.16	4.52941	328	328	blup	0.043073	6.31e-06	3.8585	0.000114	0.000114	0.00834458	CMC.BRAIN.RNASEQ_SPLICING
PTK2	8	142000000	142000000	0.0314	rs13257090	4.08	rs4246123	0.040538	4.47	3.8462	374	1	lasso	0.035615	3.79e-05	3.84615	0.00012	0.00012	0.00870168	CMC.BRAIN.RNASEQ_SPLICING
FAM184A	6	119000000	119000000	0.3137	rs794607	-4.53	rs4945630	0.336	-12.31	-4.01786	431	431	bslmm	0.33081	1.36e-40	3.83434	0.000126	0.000126	0.00905217	CMC.BRAIN.RNASEQ_SPLICING
EVI5	1	93000000	93300000	0.0416	rs4847399	4.86	rs11800409	-0.00161	4.14	1.62016	278	278	blup	0.031121	0.000112	3.82884	0.000129	0.000129	0.00918267	CMC.BRAIN.RNASEQ_SPLICING
PILRA	7	100000000	100000000	0.0202	rs11769700	-4.04	rs7783550	0.017768	4.04	-3.64583	303	2	lasso	0.003175	0.121	-3.81639	0.000135	0.000135	0.00952241	CMC.BRAIN.RNASEQ_SPLICING
GALC	14	88300000	88400000	0.1919	rs979812	6.12	rs416542	0.223	10.16	-4.30435	473	473	bslmm	0.22022	7.34e-26	-3.81271	0.000137	0.000137	0.00957642	CMC.BRAIN.RNASEQ_SPLICING
MRPL43	10	103000000	103000000	0.2926	rs17113735	4.6	rs2295716	0.401	13.37	3.59574	411	6	lasso	0.40269	1.62e-51	3.79813	0.000146	0.000146	0.0100249	CMC.BRAIN.RNASEQ_SPLICING
ARIH2	3	49000000	49000000	0.025	rs12497850	-5.74	rs11920251	0.00119	3.56	-3.54783	267	267	bslmm	0.017676	0.00293	-3.79707	0.000146	0.000146	0.0100249	CMC.BRAIN.RNASEQ_SPLICING
PTH2R	2	209000000	210000000	0.174	rs1057390	4.64	rs35293936	0.284569	-11.42	3.7033	349	7	lasso	0.267519	6.8e-32	-3.79091	0.00015	0.00015	0.0102092	CMC.BRAIN.RNASEQ_SPLICING
EVI5	1	93000000	93300000	0.0407	rs4847399	4.86	rs11810217	-0.00154	-4.2	1.64844	280	280	blup	0.031678	9.79e-05	-3.78667	0.000153	0.000153	0.0103007	CMC.BRAIN.RNASEQ_SPLICING
VKORC1L1	7	65300000	65400000	0.022	rs12532327	-4.22	rs313829	-0.001814	-3.43	-2.38889	223	223	bslmm	0.007255	0.0403	3.78397	0.000154	0.000154	0.0103007	CMC.BRAIN.RNASEQ_SPLICING
PTK2	8	142000000	142000000	0.0418	rs13257090	4.08	rs3923115	0.045059	-5.04	3.8051	376	9	lasso	0.032465	8.1e-05	-3.77715	0.000159	0.000159	0.01041	CMC.BRAIN.RNASEQ_SPLICING
SFXN3	10	103000000	103000000	0.1238	rs17113735	4.6	rs2275382	0.102	-7.92	3.70504	405	12	enet	0.112706	2.37e-13	-3.7753	0.00016	0.00016	0.01041	CMC.BRAIN.RNASEQ_SPLICING
GALC	14	88300000	88400000	0.0558	rs979812	6.12	rs6574977	0.0542	5.19	-3.775	464	1	lasso	0.04377	5.34e-06	-3.775	0.00016	0.00016	0.01041	CMC.BRAIN.RNASEQ_SPLICING
TPM3	1	154000000	154000000	0.0306	rs3811453	3.8	rs6701341	0.0133	4.12	-2.44628	323	9	enet	0.023188	0.000762	-3.7735	0.000161	0.000161	0.01041	CMC.BRAIN.RNASEQ_SPLICING
INPP4A	2	99100000	99200000	0.2354	rs4851133	3.87	rs11901568	0.322883	-12.16	3.76984	317	19	lasso	0.318547	7.59e-39	-3.76591	0.000166	0.000166	0.0106446	CMC.BRAIN.RNASEQ_SPLICING
ELOVL7	5	60000000	60100000	0.1467	rs976080	7.48	rs1563908	0.202	10.02	-3.71074	336	17	enet	0.256	2.1e-30	-3.7519	0.000176	0.000176	0.0111933	CMC.BRAIN.RNASEQ_SPLICING
INPP4A	2	99100000	99200000	0.2158	rs4851133	3.87	rs11901568	0.329877	12.22	3.76984	316	21	lasso	0.325986	6.68e-40	3.74704	0.000179	0.000179	0.0112414	CMC.BRAIN.RNASEQ_SPLICING
KCNIP3	2	96000000	96100000	0.0256	rs2320431	-4.54	rs2113418	0.02469	-4.42	-3.67286	117	4	lasso	0.022739	0.000849	3.74356	0.000181	0.000181	0.0112414	CMC.BRAIN.RNASEQ_SPLICING
C1orf63	1	25600000	25700000	0.0617	rs631133	-4.42	rs1043879	0.009	4.05	-3.11905	339	339	bslmm	0.051688	7.93e-07	-3.74262	0.000182	0.000182	0.0112414	CMC.BRAIN.RNASEQ_SPLICING
CCDC144B	17	18441114	18528930	0.1635	rs12943914	-4.75	rs7222009	0.111	7.26	-2.536	270	24	enet	0.135007	7.94e-16	-3.7419	0.000183	0.000183	0.0112414	CMC.BRAIN.RNASEQ_SPLICING
RPS6KL1	14	75400000	75400000	0.0653	rs732765	-4.38	rs7158047	0.0443	-5.43	2.74138	377	3	lasso	0.05862	1.49e-07	-3.74057	0.000184	0.000184	0.0112414	CMC.BRAIN.RNASEQ_SPLICING
SH3YL1	2	218000	265000	0.375	rs12623893	3.2	rs11553746	0.351467	-12.69	2.89744	364	364	bslmm	0.448366	3.71e-59	-3.73403	0.000188	0.000188	0.011396	CMC.BRAIN.RNASEQ_SPLICING
FKTN	9	108000000	108000000	0.0539	rs2812314	3.78	rs4742956	-0.00015	-3.7	1.4141	411	411	blup	0.016363	0.00404	-3.72223	0.000197	0.000197	0.011849	CMC.BRAIN.RNASEQ_SPLICING
HINFP	11	119000000	119000000	0.08	rs583713	-4.47	rs571445	0.101598	7.31	-3.94783	370	2	lasso	0.09711	1.18e-11	-3.69716	0.000218	0.000218	0.0130112	CMC.BRAIN.RNASEQ_SPLICING
ADD1	4	2850000	2930000	0.0467	rs1263349	-4.31	rs2285084	0.0476	4.81	-3.69231	366	2	lasso	0.041584	9.03e-06	-3.69237	0.000222	0.000222	0.013108	CMC.BRAIN.RNASEQ_SPLICING
MRPL43	10	103000000	103000000	0.1427	rs17113735	4.6	rs2295716	0.159	8.81	3.59574	412	5	lasso	0.156579	2.82e-18	3.69151	0.000223	0.000223	0.013108	CMC.BRAIN.RNASEQ_SPLICING
MRPS34	16	1821895	1823140	0.3793	rs182939	-3.74	rs2575329	0.387	13.63	-3.5678	468	16	enet	0.41377	2.58e-53	-3.68736	0.000227	0.000227	0.0132019	CMC.BRAIN.RNASEQ_SPLICING
MRPL43	10	103000000	103000000	0.0877	rs17113735	4.6	rs11190786	0.0938	-6.86	3.68531	412	2	lasso	0.092804	3.45e-11	-3.68552	0.000228	0.000228	0.0132019	CMC.BRAIN.RNASEQ_SPLICING
MIPOL1	14	37700000	38000000	0.0515	rs17768343	-4.07	rs1546975	0.0633	-6.1	-3.65079	450	19	enet	0.06284	5.35e-08	3.67391	0.000239	0.000239	0.0137363	CMC.BRAIN.RNASEQ_SPLICING
FAM49B	8	131000000	131000000	0.0703	rs298616	4.65	rs837065	0.015692	4.28	-4.4286	459	459	blup	0.022158	0.000978	-3.67163	0.000241	0.000241	0.0137494	CMC.BRAIN.RNASEQ_SPLICING
QARS	3	49100000	49100000	0.049	rs12497850	-5.74	rs13087930	0.0133	-4.03	-3.10989	253	253	bslmm	0.020481	0.00147	3.66891	0.000244	0.000244	0.0138189	CMC.BRAIN.RNASEQ_SPLICING
RPS6KL1	14	75400000	75400000	0.07	rs732765	-4.38	rs2286914	0.0327	5.22	3.02586	384	384	blup	0.03469	4.74e-05	3.66659	0.000246	0.000246	0.0138313	CMC.BRAIN.RNASEQ_SPLICING
MRPL43	10	103000000	103000000	0.4269	rs17113735	4.6	rs2295716	0.543	15.6	3.59574	412	4	lasso	0.548499	2.21e-78	3.66425	0.000248	0.000248	0.0138434	CMC.BRAIN.RNASEQ_SPLICING
GIT1	17	27900486	27916610	0.0331	rs3110492	4.21	rs614334	0.0495	5.13	3.65891	319	2	lasso	0.039624	1.45e-05	3.6596	0.000253	0.000253	0.0140216	CMC.BRAIN.RNASEQ_SPLICING
ZSCAN23	6	28393286	28411279	0.0343	rs9295755	5.17	rs9468355	0.00247	-3.92	2.0082	321	321	blup	0.031475	0.000103	-3.65498	0.000257	0.000257	0.0140427	CMC.BRAIN.RNASEQ_SPLICING
CNTRL	9	124000000	124000000	0.0438	rs993247	3.76	rs10760135	-0.002135	-3.89	-2.4464	400	400	blup	0.012293	0.0111	3.65513	0.000257	0.000257	0.0140427	CMC.BRAIN.RNASEQ_SPLICING
GATS	7	99800000	99900000	0.0405	rs11769700	-4.04	rs11771331	0.024668	4.25	2.85124	281	281	blup	0.028689	0.000201	3.65067	0.000262	0.000262	0.0142158	CMC.BRAIN.RNASEQ_SPLICING
ELOVL7	5	60000000	60100000	0.2112	rs976080	7.48	rs1460958	0.22	-10.24	-3.29204	328	4	lasso	0.239	3.58e-28	3.63861	0.000274	0.000274	0.0147153	CMC.BRAIN.RNASEQ_SPLICING
INPP4A	2	99100000	99200000	0.0345	rs4851133	3.87	rs11899659	-0.000812	-3.02	3.29412	319	319	bslmm	0.014414	0.00655	-3.63811	0.000275	0.000275	0.0147153	CMC.BRAIN.RNASEQ_SPLICING
L3MBTL2	22	41601312	41627275	0.0398	rs5758264	-4.39	rs1033611	0.034754	-4.14	3.6293	256	3	lasso	0.032815	7.44e-05	-3.62952	0.000284	0.000284	0.0150928	CMC.BRAIN.RNASEQ_SPLICING
PIKFYVE	2	209000000	209000000	0.0336	rs1057390	4.64	rs6435472	0.00066	3.4	-0.39706	356	356	blup	0.017937	0.00274	-3.62544	0.000288	0.000288	0.0150986	CMC.BRAIN.RNASEQ_SPLICING
FRG1B	20	29611878	29653908	0.0191	rs6119442	-4.6	rs1811868	0.029331	-4.01	-3.7775	93	2	lasso	0.01357	0.00808	3.62579	0.000288	0.000288	0.0150986	CMC.BRAIN.RNASEQ_SPLICING
UBXN2A	2	24200000	24200000	0.0497	rs10490751	-3.8	rs11125168	0.033039	4.81	-2.50427	381	16	enet	0.026749	0.000321	-3.62296	0.000291	0.000291	0.0151535	CMC.BRAIN.RNASEQ_SPLICING
GAS2L1	22	29702996	29708774	0.0355	rs132531	-3.39	rs3761426	0.013222	-4.83	-2.1987	416	416	bslmm	0.022913	0.000814	3.62083	0.000294	0.000294	0.0152076	CMC.BRAIN.RNASEQ_SPLICING
ZNF589	3	48300000	48300000	0.031	rs12497850	-5.74	rs3937	0.0399	-4.87	3.76667	254	3	lasso	0.036362	3.17e-05	-3.61354	0.000302	0.000302	0.015518	CMC.BRAIN.RNASEQ_SPLICING
FYN	6	112000000	112000000	0.8446	rs997368	-5.49	rs12661059	0.833	19.21	-3.30882	499	7	lasso	0.82294	4.1e-168	-3.60333	0.000314	0.000314	0.0160285	CMC.BRAIN.RNASEQ_SPLICING
C1orf63	1	25600000	25700000	0.55	rs631133	-4.42	rs1043879	0.417	13.64	-3.11905	341	29	enet	0.44479	1.55e-58	-3.59807	0.000321	0.000321	0.0162787	CMC.BRAIN.RNASEQ_SPLICING
MRPL43	10	103000000	103000000	0.2373	rs17113735	4.6	rs2295716	0.277	11.15	3.59574	412	3	lasso	0.277373	3.37e-33	3.59568	0.000324	0.000324	0.0163241	CMC.BRAIN.RNASEQ_SPLICING
FAM184A	6	119000000	119000000	0.1424	rs794607	-4.53	rs4945630	0.123	-7.51	-4.01786	430	4	lasso	0.14521	5.6e-17	3.58077	0.000343	0.000343	0.0171699	CMC.BRAIN.RNASEQ_SPLICING
ZCWPW1	7	100000000	100000000	0.0543	rs11769700	-4.04	rs7783550	0.051427	5.04	-3.64583	319	14	enet	0.04892	1.54e-06	-3.57764	0.000347	0.000347	0.0172588	CMC.BRAIN.RNASEQ_SPLICING
KTN1	14	56000000	56200000	0.0739	rs1953352	-5.11	rs1951887	0.091	-6.81	-3.56098	550	2	lasso	0.08537	2.17e-10	3.57181	0.000355	0.000355	0.0175442	CMC.BRAIN.RNASEQ_SPLICING
FAM126A	7	23000000	23100000	0.1062	rs858239	-8.74	rs740830	0.063457	-6.15	3.27049	456	6	lasso	0.05471	3.82e-07	-3.56021	0.000371	0.000371	0.0181531	CMC.BRAIN.RNASEQ_SPLICING
BIN3	8	22500000	22500000	0.0633	rs13264187	5.55	rs4872550	0.034493	4.69	1.3402	522	522	bslmm	0.037544	2.38e-05	3.55908	0.000372	0.000372	0.0181531	CMC.BRAIN.RNASEQ_SPLICING
ZNF204P	6	27325601	27343153	0.4029	rs4713118	7.16	rs16867808	0.21862	-10.46	3.403	373	7	lasso	0.256286	1.99e-30	-3.55119	0.000383	0.000383	0.0184396	CMC.BRAIN.RNASEQ_SPLICING
PRKACB	1	84500000	84700000	0.0445	rs12746741	-4.14	rs1565823	0.0326	-4.99	3.44262	481	2	lasso	0.033046	7.04e-05	-3.55083	0.000384	0.000384	0.0184396	CMC.BRAIN.RNASEQ_SPLICING
ZNF337	20	25604680	25658708	0.0501	rs2500406	-4.09	rs6115535	0.009171	-4	2.8969	250	3	lasso	0.00764	0.0364	-3.55043	0.000385	0.000385	0.0184396	CMC.BRAIN.RNASEQ_SPLICING
SH3YL1	2	218000	265000	0.3398	rs12623893	3.2	rs11553746	0.324168	12.15	2.89744	364	364	bslmm	0.380501	5.19e-48	3.54785	0.000388	0.000388	0.0184693	CMC.BRAIN.RNASEQ_SPLICING
MRPL43	10	103000000	103000000	0.0849	rs17113735	4.6	rs2273654	0.0637	6.32	-2.41525	411	8	lasso	0.087505	1.28e-10	-3.54031	0.0004	0.0004	0.0189244	CMC.BRAIN.RNASEQ_SPLICING
HDAC5	17	42154120	42201014	0.0406	rs5910	5.31	rs400460	-0.00197	-3.68	-3.2619	370	370	blup	0.007229	0.0406	3.5368	0.000405	0.000405	0.0190448	CMC.BRAIN.RNASEQ_SPLICING
MRVI1	11	10600000	10700000	0.2423	rs7938782	-5.16	rs4442541	0.149414	8.44	-3.50833	617	617	bslmm	0.1785	7.97e-21	-3.52839	0.000418	0.000418	0.0195377	CMC.BRAIN.RNASEQ_SPLICING
NMD3	3	161000000	161000000	0.0673	rs1450522	5.18	rs11720263	0.0663	6.73	3.45669	344	3	lasso	0.078111	1.29e-09	3.52078	0.00043	0.00043	0.0199783	CMC.BRAIN.RNASEQ_SPLICING
SEZ6L2	16	29882479	29910585	0.0548	rs12917712	-3.71	rs7189550	0.0336	5.17	-3.3252	176	2	lasso	0.04156	9.07e-06	-3.49481	0.000474	0.000474	0.0217619	CMC.BRAIN.RNASEQ_SPLICING
PTK2	8	142000000	142000000	0.0502	rs13257090	4.08	rs11166986	0.091689	6.83	3.4426	367	11	enet	0.070461	8.38e-09	3.4952	0.000474	0.000474	0.0217619	CMC.BRAIN.RNASEQ_SPLICING
INTS8	8	95800000	95900000	0.0676	rs6471520	3.62	rs716733	0.006894	4.25	1.2676	453	453	blup	0.025044	0.000486	3.48596	0.00049	0.00049	0.0223642	CMC.BRAIN.RNASEQ_SPLICING
UBAP1	9	34200000	34300000	0.0506	rs544169	5.03	rs11788425	0.037368	5.09	3.0877	321	2	lasso	0.045336	3.66e-06	3.4807	0.0005	0.0005	0.0226871	CMC.BRAIN.RNASEQ_SPLICING
PRRC2C	1	171000000	172000000	0.0748	rs2073484	-5.35	rs235905	0.0686	-5.76	3.37931	586	2	lasso	0.061301	7.76e-08	-3.47299	0.000515	0.000515	0.0232319	CMC.BRAIN.RNASEQ_SPLICING
TMEM175	4	926000	952000	0.0692	rs4690326	10.12	rs2290405	0.061	-5.34	3.13158	409	5	lasso	0.062076	6.43e-08	-3.47035	0.00052	0.00052	0.0233213	CMC.BRAIN.RNASEQ_SPLICING
CCDC158	4	77200000	77300000	0.0816	rs12651582	7.55	rs7660542	0.0313	-4.76	-3.35115	537	3	lasso	0.024587	0.000542	3.46803	0.000524	0.000524	0.0233213	CMC.BRAIN.RNASEQ_SPLICING
SLC36A1	5	151000000	151000000	0.0499	rs253566	3.17	rs10077304	0.000683	4.49	0.73418	632	632	bslmm	0.0152	0.00535	3.46705	0.000526	0.000526	0.0233213	CMC.BRAIN.RNASEQ_SPLICING
ZCWPW1	7	100000000	100000000	0.0693	rs11769700	-4.04	rs7783550	0.047066	5.39	-3.64583	317	3	lasso	0.042931	6.53e-06	-3.46419	0.000532	0.000532	0.0234523	CMC.BRAIN.RNASEQ_SPLICING
PTK2	8	142000000	142000000	0.0725	rs13257090	4.08	rs10088475	0.104081	-7.24	3.4918	367	10	enet	0.09054	6.05e-11	-3.46265	0.000535	0.000535	0.0234523	CMC.BRAIN.RNASEQ_SPLICING
B4GALT7	5	177000000	177000000	0.0458	rs12657206	2.87	rs6886539	-0.000153	3.83	1.31148	243	13	enet	0.0313	0.000107	3.45199	0.000556	0.000556	0.024236	CMC.BRAIN.RNASEQ_SPLICING
ANO3	11	26200000	26700000	0.1468	rs6484237	-4.15	rs7943086	0.19385	-9.37	-3.44689	509	3	lasso	0.19178	2.11e-22	3.44712	0.000567	0.000567	0.0245774	CMC.BRAIN.RNASEQ_SPLICING
MIPOL1	14	37700000	38000000	0.0595	rs17768343	-4.07	rs8018823	0.064	6.17	-3.08185	420	420	blup	0.06315	4.96e-08	-3.44266	0.000576	0.000576	0.0248288	CMC.BRAIN.RNASEQ_SPLICING
SFXN3	10	103000000	103000000	0.1221	rs17113735	4.6	rs2275382	0.101	7.91	3.70504	404	4	lasso	0.103902	2.17e-12	3.437	0.000588	0.000588	0.025206	CMC.BRAIN.RNASEQ_SPLICING
PSD	10	104000000	104000000	0.5019	rs12260430	4.76	rs2282295	0.296	-11.95	3.53514	348	348	bslmm	0.277165	3.59e-33	-3.4337	0.000595	0.000595	0.025366	CMC.BRAIN.RNASEQ_SPLICING
SH3YL1	2	218000	265000	0.5613	rs12623893	3.2	rs17714252	0.511801	15.26	2.88136	362	362	bslmm	0.613824	2.26e-93	3.43173	0.0006	0.0006	0.0254393	CMC.BRAIN.RNASEQ_SPLICING
MFHAS1	8	8640000	8750000	0.0382	rs2921077	4.05	rs1039917	0.003616	-4.19	2.8295	664	664	blup	0.018164	0.00259	-3.42084	0.000624	0.000624	0.0263131	CMC.BRAIN.RNASEQ_SPLICING
TPM3	1	154000000	154000000	0.0439	rs3811453	3.8	rs12750774	0.0158	4.03	0.21094	323	323	bslmm	0.016933	0.00351	3.41122	0.000647	0.000647	0.0271355	CMC.BRAIN.RNASEQ_SPLICING
PCGF3	4	700000	764000	0.2652	rs4690326	10.12	rs10034650	0.051	-6.32	3.6129	384	8	lasso	0.153798	5.88e-18	-3.40321	0.000666	0.000666	0.0277822	CMC.BRAIN.RNASEQ_SPLICING
SH3YL1	2	218000	265000	0.6489	rs12623893	3.2	rs11553746	0.541215	15.59	2.89744	362	362	bslmm	0.614359	1.66e-93	3.39691	0.000682	0.000682	0.0282975	CMC.BRAIN.RNASEQ_SPLICING
TRMT61B	2	29100000	29100000	0.051	rs35805618	4.64	rs13394863	-0.000733	3.19	-2.65079	574	574	blup	0.016414	0.00399	-3.37401	0.000741	0.000741	0.030582	CMC.BRAIN.RNASEQ_SPLICING
MAP3K10	19	40697650	40721482	0.0416	rs616650	3.43	rs7254268	-0.001391	3.21	-2.44348	385	385	blup	0.010478	0.0176	-3.36637	0.000762	0.000762	0.0312823	CMC.BRAIN.RNASEQ_SPLICING
FGD4	12	32600000	32800000	0.068	rs4931639	3.47	rs6488069	0.103	7	3.384	515	4	lasso	0.099758	6.12e-12	3.36342	0.00077	0.00077	0.0313189	CMC.BRAIN.RNASEQ_SPLICING
NMD3	3	161000000	161000000	0.0281	rs1450522	5.18	rs9879687	0.00907	-4.52	2.12281	344	344	blup	0.012927	0.00948	-3.36268	0.000772	0.000772	0.0313189	CMC.BRAIN.RNASEQ_SPLICING
MIPOL1	14	37700000	38000000	0.1765	rs17768343	-4.07	rs12893503	0.226	-10.64	-3.61481	424	424	blup	0.23277	2e-27	3.36173	0.000775	0.000775	0.0313189	CMC.BRAIN.RNASEQ_SPLICING
FYN	6	112000000	112000000	0.7494	rs997368	-5.49	rs12661059	0.76	18.41	-3.30882	505	7	lasso	0.74618	1.33e-133	-3.35785	0.000785	0.000785	0.0315559	CMC.BRAIN.RNASEQ_SPLICING
CCDC57	17	80059345	80170689	0.0492	rs12601558	3.62	rs7209474	0.0769	6.22	3.33628	307	4	lasso	0.071456	6.58e-09	3.3567	0.000789	0.000789	0.0315559	CMC.BRAIN.RNASEQ_SPLICING
CCDC57	17	80059345	80170689	0.0855	rs12601558	3.62	rs9891962	0.2	-9.65	2.94915	308	15	enet	0.195564	7.45e-23	-3.3528	0.0008	0.0008	0.0317022	CMC.BRAIN.RNASEQ_SPLICING
CCDC57	17	80059345	80170689	0.0502	rs12601558	3.62	rs7209474	0.0887	-6.64	3.33628	308	5	lasso	0.084302	2.82e-10	-3.3516	0.000803	0.000803	0.0317022	CMC.BRAIN.RNASEQ_SPLICING
PYGB	20	25228705	25278648	0.0578	rs2500406	-4.09	rs35364051	0.037189	4.83	-3.3503	407	1	lasso	0.02495	0.000497	-3.35032	0.000807	0.000807	0.0317022	CMC.BRAIN.RNASEQ_SPLICING
CCDC57	17	80059345	80170689	0.1171	rs12601558	3.62	rs4247357	0.253	10.7	3.27809	308	19	enet	0.248943	1.76e-29	3.3498	0.000809	0.000809	0.0317022	CMC.BRAIN.RNASEQ_SPLICING
FYN	6	112000000	112000000	0.0956	rs997368	-5.49	rs12661059	0.0931	-6.76	-3.30882	515	4	lasso	0.08286	4.03e-10	3.33815	0.000843	0.000843	0.0328685	CMC.BRAIN.RNASEQ_SPLICING
SLC2A13	12	40100000	40500000	0.0869	rs11174631	7.85	rs900253	0.00656	4.26	-0.71681	496	496	bslmm	0.030935	0.000117	-3.32086	0.000897	0.000897	0.0347619	CMC.BRAIN.RNASEQ_SPLICING
CKAP4	12	107000000	107000000	0.0528	rs17038460	4.43	rs17217845	0.0567	5.52	3.39716	558	2	lasso	0.029487	0.000166	3.31951	0.000902	0.000902	0.0347619	CMC.BRAIN.RNASEQ_SPLICING
NME6	3	48300000	48300000	0.0426	rs12497850	-5.74	rs6796490	0.0352	-4.54	4.26271	256	256	bslmm	0.033054	7.03e-05	-3.3185	0.000905	0.000905	0.0347619	CMC.BRAIN.RNASEQ_SPLICING
NAP1L1	12	76400000	76500000	0.0683	rs11180817	3.31	rs11180817	0.102	6.8	3.30935	491	1	lasso	0.099565	6.42e-12	3.30935	0.000935	0.000935	0.0355621	CMC.BRAIN.RNASEQ_SPLICING
NAP1L1	12	76400000	76500000	0.0567	rs11180817	3.31	rs11180817	0.11	-7.03	3.30935	491	1	lasso	0.108762	6.4e-13	-3.30935	0.000935	0.000935	0.0355621	CMC.BRAIN.RNASEQ_SPLICING
ZNF680	7	64000000	64000000	0.0774	rs1404676	-3.73	rs13225985	0.07985	6.51	-2.34884	323	18	enet	0.085303	2.21e-10	-3.30543	0.000948	0.000948	0.0358806	CMC.BRAIN.RNASEQ_SPLICING
NAP1L1	12	76400000	76500000	0.1012	rs11180817	3.31	rs11180817	0.116	-7.25	3.30935	488	2	lasso	0.114583	1.47e-13	-3.30186	0.00096	0.00096	0.0361584	CMC.BRAIN.RNASEQ_SPLICING
MORN2	2	39100000	39100000	0.0662	rs2888586	-2.46	rs3923144	0.046032	5.24	-1.94215	317	12	enet	0.051152	9.02e-07	-3.29781	0.000974	0.000974	0.0365085	CMC.BRAIN.RNASEQ_SPLICING
MORN2	2	39100000	39100000	0.0659	rs2888586	-2.46	rs3923144	0.046202	-5.27	-1.94215	318	11	enet	0.049174	1.45e-06	3.29663	0.000979	0.000979	0.0365195	CMC.BRAIN.RNASEQ_SPLICING
TMEM175	4	926000	952000	0.1232	rs4690326	10.12	rs2290405	0.0663	5.7	3.13158	409	5	lasso	0.030867	0.000119	3.28858	0.00101	0.00101	0.0374956	CMC.BRAIN.RNASEQ_SPLICING
MRVI1	11	10600000	10700000	0.0782	rs7938782	-5.16	rs2052691	0.027407	4.77	-3.99206	618	4	lasso	0.06036	9.75e-08	-3.28092	0.00103	0.00103	0.0378757	CMC.BRAIN.RNASEQ_SPLICING
IFT122	3	129000000	129000000	0.0622	rs4688813	3.19	rs2625956	0.0601	-5.63	-2.87838	293	12	enet	0.0467	2.64e-06	3.28258	0.00103	0.00103	0.0378757	CMC.BRAIN.RNASEQ_SPLICING
RAB8B	15	63500000	63600000	0.2508	rs11857703	4.14	rs8037296	0.204	-10.2	3.12174	476	4	lasso	0.27072	2.58e-32	-3.2781	0.00105	0.00105	0.038429	CMC.BRAIN.RNASEQ_SPLICING
PTK2	8	142000000	142000000	0.0909	rs13257090	4.08	rs10088475	0.103088	7.2	3.4918	364	12	enet	0.092605	3.63e-11	3.27143	0.00107	0.00107	0.0389771	CMC.BRAIN.RNASEQ_SPLICING
UNC50	2	99200000	99200000	0.1429	rs4851133	3.87	rs6736755	0.260107	-10.8	3.27559	313	12	lasso	0.252269	6.58e-30	-3.26222	0.00111	0.00111	0.0398726	CMC.BRAIN.RNASEQ_SPLICING
CRELD2	22	50312282	50321186	0.0293	rs8141008	-3.62	rs2272843	-0.001838	-3.83	3.2611	425	2	lasso	0.018465	0.00241	-3.26081	0.00111	0.00111	0.0398726	CMC.BRAIN.RNASEQ_SPLICING
TAP2	6	32781499	32806547	0.063	rs3763355	-4.09	rs4148876	0.07207	-5.8	-3.3055	273	5	lasso	0.066378	2.27e-08	3.26114	0.00111	0.00111	0.0398726	CMC.BRAIN.RNASEQ_SPLICING
ZNF23	16	71481505	71523217	0.0326	rs12708919	-3.62	rs952160	0.0479	4.78	-3.19328	315	2	lasso	0.04498	3.99e-06	-3.25881	0.00112	0.00112	0.0400465	CMC.BRAIN.RNASEQ_SPLICING
FLCN	17	17115526	17140502	0.0315	rs748196	-3.62	rs7208065	0.006	-3.7	-1.52991	386	386	blup	0.010408	0.0179	3.2569	0.00113	0.00113	0.0402187	CMC.BRAIN.RNASEQ_SPLICING
SPATS2L	2	201000000	201000000	0.0615	rs7598349	-4.38	rs3739119	0.000928	4.14	-2.30172	511	511	blup	0.027632	0.00026	-3.25041	0.00115	0.00115	0.0407436	CMC.BRAIN.RNASEQ_SPLICING
TBC1D23	3	100000000	100000000	0.1525	rs6441300	3.81	rs2289506	0.128	7.84	-2.33077	352	352	bslmm	0.139942	2.21e-16	-3.2321	0.00123	0.00123	0.0433799	CMC.BRAIN.RNASEQ_SPLICING
CPNE4	3	131000000	132000000	0.1079	rs3009487	3.88	rs7653440	0.0611	6.45	2.91525	602	17	enet	0.098348	8.7e-12	3.22927	0.00124	0.00124	0.0435347	CMC.BRAIN.RNASEQ_SPLICING
APBB2	4	40800000	41200000	0.0854	rs10012870	2.99	rs4861070	0.0126	4.28	-2.82114	473	473	blup	0.016158	0.00425	-3.22437	0.00126	0.00126	0.0440376	CMC.BRAIN.RNASEQ_SPLICING
NEK1	4	170000000	171000000	0.0814	rs6857404	-5.8	rs6840471	0.0317	4.86	-4.48031	349	349	bslmm	0.042131	7.91e-06	-3.22331	0.00127	0.00127	0.044188	CMC.BRAIN.RNASEQ_SPLICING
UNC50	2	99200000	99200000	0.2263	rs4851133	3.87	rs3203856	0.414132	13.58	3.25197	313	9	lasso	0.409547	1.26e-52	3.21208	0.00132	0.00132	0.0457227	CMC.BRAIN.RNASEQ_SPLICING
TOR1AIP1	1	180000000	180000000	0.6818	rs12129461	2.76	rs1300068	0.773	18.73	2.52632	505	505	bslmm	0.809755	3.14e-161	3.21006	0.00133	0.00133	0.0458643	CMC.BRAIN.RNASEQ_SPLICING
MRVI1	11	10600000	10700000	0.3718	rs7938782	-5.16	rs1863244	0.247134	-11.3	-2.63333	622	20	enet	0.39501	2.74e-50	3.20066	0.00137	0.00137	0.0470346	CMC.BRAIN.RNASEQ_SPLICING
NIPAL3	1	24700000	24800000	0.1024	rs195738	3.09	rs11249117	0.0739	-6.58	2.97761	425	31	enet	0.072862	4.67e-09	-3.1947	0.0014	0.0014	0.0478529	CMC.BRAIN.RNASEQ_SPLICING
FAM47E	4	77100000	77200000	0.2018	rs12651582	7.55	rs1036788	0.0925	7.61	0.38519	491	13	enet	0.14032	2e-16	-3.19203	0.00141	0.00141	0.0479833	CMC.BRAIN.RNASEQ_SPLICING
ZNF204P	6	27325601	27343153	0.8747	rs4713118	7.16	rs16867808	0.72596	17.92	3.403	373	67	enet	0.800567	1.04e-156	3.18866	0.00143	0.00143	0.0484514	CMC.BRAIN.RNASEQ_SPLICING
TOR1AIP1	1	180000000	180000000	0.6238	rs12129461	2.76	rs1300068	0.721	-18.16	2.52632	505	505	bslmm	0.756957	9.24e-138	-3.18053	0.00147	0.00147	0.0495901	CMC.BRAIN.RNASEQ_SPLICING
