## Supplementary Table 7 for "Integration of eQTL and Parkinson’s disease GWAS data implicates 11 disease genes"

### Sheet: Substantia nigra
ID	CpG	TWAS.Z	TWAS.P	JOINT.BETA	JOINT.BETA.SE	JOINT.Z	JOINT.P
SNCA	cg11512365	14	2.8e-44	18.1	1	17.6	3.2e-69
TMEM175	cg15105011	-9.1	6.3e-20	-16.7	1.5	-11.3	2.2e-29
CCSER1	cg26896155	-11.3	1.4e-29	-11	1.1	-10.1	5.4e-24
RNF212	cg18657303	-3.7	0.0002	-9.2	1.1	-8.5	1.6e-17
ITPKB	cg05262829	6.8	1.3e-11	7.8	1	7.7	1.5e-14
LAMP3	cg20742009	-7.6	3.9e-14	-7.6	1	-7.6	3.9e-14
SNCA	cg14346243	-12	3.4e-33	-8	1.1	-7.5	7.2e-14
STX4	cg07404961	-7.4	1.7e-13	-10.3	1.4	-7.3	2.4e-13
CPLX1	cg07079724	-6.7	1.7e-11	-8.3	1.2	-7.2	5.7e-13
MAPT	cg04382470	-14.1	3.3e-45	-9.3	1.3	-7	3.2e-12
IGSF9B	cg06067394	-8.2	2e-16	-7.2	1	-6.9	5.7e-12
GRN:FAM171A2	cg04124526	-5.8	8.5e-09	-6.3	1	-6.3	3.4e-10
TOX3	cg02793451	-6.9	5.8e-12	-6.4	1	-6.2	4.3e-10
TMEM175	cg01437235	-4	6.2e-05	8.9	1.5	6.2	7.4e-10
SOCS4:MAPK1IP1L	cg20489239	6	1.5e-09	6	1	6	1.5e-09
RHOBTB2	cg11242200	5.3	1.1e-07	5.9	1	5.9	3.7e-09
CCNT2	cg15546071	-5.9	4.2e-09	-5.9	1	-5.9	4.4e-09
ALKBH5	cg27376072	5.6	2.3e-08	5.6	1	5.6	2.3e-08
MAPT	cg11489262	-13.5	2.7e-41	-7.4	1.3	-5.5	3e-08
SPPL2B	cg05655089	5.5	3.5e-08	5.5	1	5.5	3.4e-08
EIF2B1:GTF2H3	cg01110312	5.5	5e-08	5.5	1	5.5	5e-08
NO_GENE	cg17484472	3.7	0.00025	5.5	1	5.4	6.9e-08
NO_GENE	cg01338255	-5.4	7.8e-08	-5.4	1	-5.4	7.8e-08
VPS25:WNK4	cg24744258	4.7	2.6e-06	5.4	1	5.3	1e-07
ITPA:SLC4A11	cg09467487	4.9	8.1e-07	5.3	1	5.3	1e-07
ITGA8	cg24959335	5.2	1.6e-07	5.2	1	5.2	1.6e-07
NO_GENE	cg25325257	5.2	2e-07	5.2	1	5.2	2e-07
DR1	cg10813147	-4	5.4e-05	-5.2	1	-5.2	2.3e-07
GBX2	cg09302895	5.2	2.4e-07	5.2	1	5.2	2.3e-07
DLST:RPS6KL1	cg09227064	5	7e-07	5	1	5	6.9e-07
PKHD1L1:EBAG9	cg26530971	-4.2	2.2e-05	-5	1	-5	7e-07
C3orf84:CCDC36	cg16083429	-4.9	1e-06	-4.9	1	-4.9	1e-06
C5orf30	cg21184216	-4.5	5.8e-06	-4.9	1	-4.9	1.1e-06
SH2B1:ATP2A1	cg08213689	-4.8	1.3e-06	-4.8	1	-4.8	1.3e-06
NO_GENE	cg17830980	4.7	2.6e-06	4.7	1	4.7	2.6e-06
ERCC8:NDUFAF2	cg16928795	4.7	2.6e-06	4.7	1	4.7	2.6e-06
HIST1H4J:HIST1H4K:HIST1H2BN:HIST1H2AK	cg22955778	6.3	3.2e-10	4.9	1.1	4.7	2.7e-06
KCNIP2:C10orf76	cg26037945	4.5	5.5e-06	4.5	1	4.5	5.5e-06
LOC339862	cg05792861	-4.5	6.1e-06	-4.5	1	-4.5	6.1e-06
ADAM15:EFNA4	cg13069100	-4.5	6.5e-06	-4.5	1	-4.5	6.5e-06
GALC:GPR65	cg11071202	4.5	7.5e-06	4.5	1	4.5	7.5e-06
PON2	cg22599769	-4.5	8e-06	-4.5	1	-4.5	8e-06
NO_GENE	cg14701769	-4.5	8.7e-06	-4.5	1	-4.5	8.6e-06
DIABLO:VPS33A	cg12954334	-4.4	9.3e-06	-4.4	1	-4.4	9.3e-06
SPG7	cg07130392	3.5	0.00045	4.5	1	4.4	1e-05
GPNMB	cg08455073	-8.5	1.4e-17	-5.4	1.2	-4.3	1.4e-05
MAPKAP1	cg19169234	4.3	1.4e-05	4.3	1	4.3	1.4e-05
NUBP2:IGFALS	cg05982504	-3.7	0.00018	-4.3	1	-4.2	2.3e-05
AVP	cg23169111	3.7	0.0002	4.2	1	4.2	2.5e-05
NO_GENE	cg03538708	-4.2	2.7e-05	-4.2	1	-4.2	2.7e-05
UBAP2	cg14408997	-4.2	3.2e-05	-4.2	1	-4.2	3.2e-05
NO_GENE	cg24723465	-4.1	4.5e-05	-4.1	1	-4.1	4.5e-05
ABCG4	cg22138302	4.1	4.6e-05	4.1	1	4.1	4.6e-05
GLTP	cg01179580	4.1	4.7e-05	4.1	1	4.1	4.7e-05
ABHD17A	cg23333501	4.1	4.7e-05	4.1	1	4.1	4.7e-05
NO_GENE	cg00180806	4.1	4.9e-05	4.1	1	4.1	4.9e-05
ACSS1	cg15988792	-4.1	5.1e-05	-4.1	1	-4.1	5.1e-05
TWF2:PPM1M:WDR82	cg11159295	4	5.6e-05	4	1	4	5.6e-05
ADCY7	cg23580000	3.4	0.00068	4	1	4	6.3e-05
CAMSAP2	cg16010827	-3.4	0.00067	-4.1	1	-4	7.1e-05
PTPRN2	cg06621425	4.3	1.6e-05	4	1	4	7.2e-05
GRAMD2:PKM	cg19687230	-4	7.4e-05	-4	1	-4	7.5e-05
RAB11B	cg25758978	-4	7.8e-05	-4	1	-4	7.8e-05
SLC45A4	cg12134349	3.9	8.1e-05	3.9	1	3.9	8.1e-05
DSCAM	cg08442037	3.9	8.3e-05	3.9	1	3.9	8.3e-05
SEZ6L2	cg07300846	-3.4	0.00067	-4.2	1.1	-3.9	9.1e-05
NO_GENE	cg02925601	-4.5	6.5e-06	-3.9	1	-3.9	9.7e-05
GFPT2	cg00583291	-3.5	0.00054	-3.9	1	-3.9	9.8e-05
NO_GENE	cg12542584	-3.8	0.00013	-3.8	1	-3.8	0.00012
CHRNA3:CHRNB4	cg23880581	-3.8	0.00014	-3.8	1	-3.8	0.00013
CTSB	cg07593977	-3.8	0.00013	-3.8	1	-3.8	0.00013
FBRSL1	cg15318546	-3.8	0.00016	-3.8	1	-3.8	0.00016
CIPC	cg13272159	3.7	0.00018	3.7	1	3.7	0.00018
AIF1L:NUP214	cg21213111	3.8	0.00017	3.8	1	3.8	0.00018
MCCC1	cg16818145	3.4	0.0006	3.8	1	3.7	0.00019
WRB	cg10477854	-3.7	0.00022	-3.7	1	-3.7	0.00023
NUCKS1	cg05262369	6.1	1.4e-09	4.2	1.2	3.7	0.00025
MAD1L1	cg11635182	-3.7	0.00025	-3.7	1	-3.7	0.00025
NO_GENE	cg21568661	3.6	0.00026	3.6	1	3.6	0.00026
CD37:TEAD2	cg16423910	-4.8	1.3e-06	-3.9	1.1	-3.6	0.00027
MEGF9	cg22695151	-3.6	0.00028	-3.6	1	-3.6	0.00029
L3MBTL4	cg23718736	-3.6	0.00033	-3.6	1	-3.6	0.00033
SDCCAG8:AKT3	cg16104450	-3.6	0.00033	-3.6	1	-3.6	0.00033
ECHDC2:SCP2	cg05232215	3.6	0.00034	3.6	1	3.6	0.00034
DACT2	cg12256206	3.6	0.00035	3.6	1	3.6	0.00035
FOXA1	cg12956091	3.6	0.00036	3.6	1	3.6	0.00036
SEMA3G:TNNC1:NISCH	cg16850945	3.5	0.00039	3.5	1	3.5	0.00039
TP53INP2:NCOA6	cg16626405	-3.5	0.00043	-3.5	1	-3.5	0.00043
CNTN4	cg16907496	-3.5	0.00044	-3.5	1	-3.5	0.00044
BCL10	cg12432846	-3.5	0.00046	-3.5	1	-3.5	0.00045
NO_GENE	cg07189394	3.5	0.00045	3.5	1	3.5	0.00045
CACNA1B	cg14491707	-3.5	0.00046	-3.5	1	-3.5	0.00045
CLASP2	cg01456229	-3.5	0.00046	-3.5	1	-3.5	0.00046
PRKAR1B	cg18527197	-3.5	0.00047	-3.5	1	-3.5	0.00047
CA12	cg09848010	-3.5	0.00048	-3.5	1	-3.5	0.00048
FAM126A	cg03291960	8	1.8e-15	4.3	1.2	3.5	0.00049
SLC44A2	cg05567294	-3.5	0.0005	-3.5	1	-3.5	0.0005
L3MBTL2:CHADL	cg16264966	4	7.4e-05	3.5	1	3.5	0.00052
CATSPER1	cg14894216	-3.5	0.00055	-3.5	1	-3.5	0.00055
NO_GENE	cg04431346	-3.5	0.00056	-3.5	1	-3.5	0.00055
NO_GENE	cg20956390	3.5	0.00056	3.5	1	3.5	0.00056
BTBD18:CTNND1	cg06200697	3.4	0.0006	3.4	1	3.4	0.00059
EML2	cg27301343	3.4	0.00071	3.4	1	3.4	0.0007
ARHGEF3	cg18562759	-3.4	0.00073	-3.4	1	-3.4	0.00073
GDPD5	cg16393207	3.4	0.00075	3.4	1	3.4	0.00075
MAPKBP1	cg17847044	-4.9	1.1e-06	-3.6	1.1	-3.4	0.00079
NAGA:FAM109B:SMDT1:NDUFA6	cg12174465	3.8	0.00015	3.3	1	3.3	0.00108
LOC101059906:HRAS:LRRC56	cg27158867	-3.6	0.00036	-3.3	1	-3.3	0.0011
ZNF583	cg20118020	3.8	0.00012	3.3	1	3.2	0.0012
NUCKS1	cg00547768	7.6	2.5e-14	4.1	1.3	3.2	0.0013
SPTSSB	cg18919097	-3.6	0.00037	-3.3	1	-3.2	0.0013
TSC22D4:NYAP1	cg11139102	4.2	2.4e-05	3.4	1.1	3.2	0.0013
TMED3	cg05104048	-3.5	0.00053	-3.2	1	-3.2	0.0015
SEMA7A:UBL7	cg19251514	3.8	0.00013	3.2	1	3.1	0.0017
JTB:RAB13:RPS27:NUP210L	cg26336059	-3.8	0.00012	-3.1	1	-3	0.0023
NO_GENE	cg20741418	-3.7	0.00021	-3.1	1	-3	0.0024
NO_GENE	cg26654934	4.6	5.3e-06	3.2	1	3	0.0025
MGA:MAPKBP1	cg23204556	4.6	4.7e-06	3.2	1.1	2.9	0.0035
B3GALNT1	cg05725721	-3.7	0.00026	-3	1	-2.9	0.0039
ZNF582	cg06942685	-3.5	0.00042	-2.9	1	-2.8	0.0045
CRACR2B:CD151:POLR2L:TSPAN4	cg11173246	-3.4	0.00063	-2.8	1	-2.8	0.0058
ELK4	cg26245202	-5	4.9e-07	-3.1	1.1	-2.7	0.0063
NO_GENE	cg10290988	-3.5	0.00054	-2.8	1	-2.7	0.0064
TOX3	cg09577575	3.9	0.0001	2.6	1	2.6	0.0099
NTF4:KCNA7	cg26450866	4	5.8e-05	2.6	1.1	2.5	0.014
NO_GENE	cg15485101	-4.6	5.2e-06	-2.5	1	-2.4	0.015
PTPRN2	cg12297440	4.2	2.2e-05	2.7	1.1	2.4	0.015
SCAMP5	cg09165964	3.6	0.00033	2.5	1	2.4	0.016
TFR2:ACTL6B	cg10681065	-3.6	0.00033	-2.5	1.1	-2.3	0.02
PTPRN2	cg06955214	3.8	0.00016	2.4	1.1	2.3	0.022
NO_GENE	cg20042908	3.6	0.00032	2.3	1	2.3	0.023
MALSU1	cg27589744	4.7	3e-06	2.2	1	2.1	0.033
PRR14:FBRS	cg00431324	4.9	7.8e-07	-3	1.4	-2.1	0.035
PTPRN2	cg00238283	4.6	3.9e-06	2.1	1.2	1.8	0.076

### Sheet: Frontal cortex
ID	CpG	TWAS.Z	TWAS.P	JOINT.BETA	JOINT.BETA.SE	JOINT.Z	JOINT.P
MAPT	cg26019600	15.1	1.2e-51	28	1.9	14.5	6.1e-48
GPNMB	cg17274742	-8.6	6e-18	-9.5	1.1	-8.9	4e-19
ARHGAP27	cg09492169	8.9	7.7e-19	-15	1.9	-7.9	3.2e-15
GAK	cg10113582	-9	1.9e-19	-7.9	1	-7.6	3.3e-14
TMEM175	cg20814179	-9.9	3.9e-23	-8.1	1.1	-7.6	3.9e-14
IGSF9B	cg12362517	-6.4	1.8e-10	-7.1	1	-7	2.1e-12
SETD1A:HSD3B7:STX1B	cg10917602	6.8	1.1e-11	6.8	1	6.8	1.1e-11
PITPNM2	cg06742321	6.8	1.4e-11	6.8	1	6.8	1.4e-11
MCF2L2	cg15580355	-6.7	2.1e-11	-6.7	1	-6.7	2.1e-11
CPLX1	cg25354926	4.1	3.4e-05	5.9	1	5.7	1.1e-08
CSRNP3	cg24993990	5.9	2.9e-09	5.6	1	5.6	2.1e-08
NO_GENE	cg25276610	-6.5	9e-11	-5.6	1	-5.4	7.1e-08
EIF3C:NPIPB9	cg00204512	-4.8	1.7e-06	-5.3	1	-5.2	1.6e-07
IGSF9B	cg14051353	4.3	1.7e-05	5.3	1	5.2	1.8e-07
LSM7:SPPL2B	cg23991482	5	6.5e-07	5	1	5	6.5e-07
FYN	cg17076443	-5	7.4e-07	-5	1	-5	7.4e-07
PTPRN2	cg00699321	3.4	0.0006	4.9	1	4.8	1.7e-06
NO_GENE	cg08939521	-5	5.7e-07	-4.8	1	-4.7	2.3e-06
GCH1	cg01899130	5	6e-07	4.6	1	4.6	3.8e-06
SLC26A6:CELSR3	cg08063452	5.4	6.1e-08	4.7	1	4.5	5.4e-06
FAM47E-STBD1:STBD1:CCDC158	cg18651932	-4.5	7.9e-06	-4.5	1	-4.5	7.9e-06
MFN1	cg08058131	4.5	8.2e-06	4.5	1	4.5	8.2e-06
ZC3H7B	cg01849789	4.4	1e-05	4.4	1	4.4	1e-05
NO_GENE	cg20812722	-4.4	1.2e-05	-4.4	1	-4.4	1.2e-05
NO_GENE	cg06916001	3.8	0.00015	4.4	1	4.4	1.3e-05
PM20D1	cg07157834	4.4	1.3e-05	4.4	1	4.4	1.3e-05
AGAP1	cg26641996	-5.2	2.5e-07	-4.5	1	-4.4	1.3e-05
NO_GENE	cg00180806	4.3	1.9e-05	4.3	1	4.3	1.9e-05
NO_GENE	cg25000576	4.2	2.4e-05	4.2	1	4.2	2.4e-05
ZFYVE28	cg08330972	-4.2	2.7e-05	-4.2	1	-4.2	2.7e-05
CSK:LMAN1L	cg11581305	4.2	2.9e-05	4.2	1	4.2	2.9e-05
TNNT3	cg06503573	-4.2	3.1e-05	-4.2	1	-4.2	3.1e-05
NO_GENE	cg24723465	-4.1	4.7e-05	-4.1	1	-4.1	4.7e-05
IL6	cg26061582	-4.4	1.2e-05	-5.4	1.3	-4	5.9e-05
AGO2	cg13212172	-4	6.6e-05	-4	1	-4	6.5e-05
MCF2L2	cg20724810	4	6.7e-05	4	1	4	6.7e-05
NO_GENE	cg26081841	3.7	0.00025	4	1	4	6.7e-05
PDCD6IP	cg21154617	-4	6.8e-05	-4	1	-4	6.8e-05
TEKT4	cg05723825	4.5	5.6e-06	4	1	4	7.4e-05
SEC24A	cg20879468	4	7.5e-05	4	1	4	7.5e-05
NEK4:ITIH1	cg00748195	3.9	7.9e-05	3.9	1	3.9	7.9e-05
GPR25	cg07580975	-4.3	1.7e-05	-4	1	-3.9	8.4e-05
NO_GENE	cg08801971	4.4	1.2e-05	3.9	1	3.9	8.8e-05
KCNIP4	cg08088525	3.9	0.0001	3.9	1	3.9	0.0001
ZNF583	cg20118020	3.9	0.00011	3.9	1	3.9	0.00011
CCDC117	cg02153584	-3.9	0.00011	-3.9	1	-3.9	0.00011
ZFYVE16:FAM151B	cg15381875	4.3	1.6e-05	3.9	1	3.9	0.00011
NO_GENE	cg05992400	3.8	0.00012	3.8	1	3.8	0.00012
KTN1	cg16907514	-3.8	0.00012	-3.8	1	-3.8	0.00012
CRTC2:SLC39A1:CREB3L4	cg23257110	3.8	0.00013	3.8	1	3.8	0.00013
ART4	cg08905654	-3.8	0.00014	-3.8	1	-3.8	0.00014
SGCE:PEG10	cg04366249	3.5	0.00053	3.9	1	3.8	0.00014
FAM69A	cg13392052	3.8	0.00015	3.8	1	3.8	0.00015
LOC339862	cg05792861	-3.8	0.00015	-3.8	1	-3.8	0.00015
SNCA	cg20003494	4.9	7.6e-07	3.9	1	3.8	0.00015
FBRSL1	cg15318546	-3.8	0.00016	-3.8	1	-3.8	0.00016
MAPKAP1	cg11299964	-3.8	0.00016	-3.8	1	-3.8	0.00016
DEFB123	cg13950362	-5.1	2.9e-07	-4	1.1	-3.7	0.0002
GATA4:LOC101929490	cg10193681	-3.7	0.0002	-3.7	1	-3.7	0.0002
PDLIM2:C8orf58:LOC101929211:CCAR2	cg03733263	4.7	2.4e-06	3.9	1	3.7	0.00023
PPP1CB	cg09522027	-4.1	3.5e-05	-3.7	1	-3.7	0.00026
POM121L2	cg11262757	5.1	2.9e-07	3.8	1	3.7	0.00026
VAMP4	cg05158566	3.6	0.00027	3.6	1	3.6	0.00027
FTCD:SPATC1L	cg05200811	3.6	0.00026	3.6	1	3.6	0.00027
CCSER1	cg08822523	5.7	1.6e-08	3.8	1.1	3.6	0.00034
LACTB	cg00616135	3.6	0.00037	3.6	1	3.6	0.00037
INPP5A	cg25394505	3.6	0.00038	3.6	1	3.6	0.00038
NO_GENE	cg25105561	3.5	0.00042	3.5	1	3.5	0.00042
INPP4A	cg18455616	3.5	0.00043	3.5	1	3.5	0.00043
MAD1L1	cg04848693	3.5	0.00044	3.5	1	3.5	0.00044
NO_GENE	cg16792183	3.5	0.00055	3.5	1	3.5	0.00055
FOXA1:TTC6	cg21731375	-3.4	0.00057	-3.4	1	-3.4	0.00057
C1orf228	cg06884882	3.9	0.00011	3.5	1	3.4	0.00057
KCNK10	cg23080559	3.4	0.00059	3.4	1	3.4	0.00059
IPO5	cg17191933	3.4	0.00063	3.4	1	3.4	0.00063
NO_GENE	cg16310077	-4.1	4.8e-05	-3.5	1	-3.4	0.00065
PILRB	cg17442155	-4	5.3e-05	-3.5	1	-3.4	0.00065
TMEM110-MUSTN1:TMEM110:SFMBT1	cg11613427	-3.4	0.0007	-3.4	1	-3.4	0.0007
C5orf30	cg05225461	-3.4	0.00075	-3.4	1	-3.4	0.00075
TP53INP2:NCOA6	cg16810054	-3.4	0.00079	-3.4	1	-3.4	0.00079
INPP5F	cg10149021	-5	6e-07	-3.7	1.1	-3.3	0.00093
NO_GENE	cg01966390	-3.8	0.00012	-3.3	1	-3.3	0.00098
ACTN1	cg00739471	-3.8	0.00015	-3.3	1	-3.3	0.001
DSCAM	cg12201779	-4.4	1e-05	-3.5	1.1	-3.3	0.00107
SPON2	cg12072001	-5.2	1.7e-07	-3.3	1	-3.2	0.0012
ZEB1	cg14794866	-3.6	0.00027	-3.3	1	-3.2	0.0013
THNSL2	cg04169830	4.2	2.7e-05	3.3	1	3.2	0.0014
PTPRN2	cg25903223	3.7	0.00026	3.4	1.1	3.2	0.0015
ADAM15:EFNA4:EFNA3	cg03006527	-3.5	0.00052	-3.2	1	-3.1	0.0017
SPATA6	cg09704415	-3.5	0.00053	-3.2	1	-3.1	0.0017
ZNF589	cg18074165	-4.3	2e-05	-3.2	1	-3.1	0.002
TMEM163	cg00897703	4.5	7e-06	3.2	1.1	3	0.0023
FAM178B	cg06492372	-3.6	0.00026	-3	1	-3	0.0029
SLC26A9	cg16003790	-3.6	0.00038	-3	1	-3	0.0032
GRID2IP	cg17093088	3.6	0.00027	3	1	2.9	0.0037
GFPT1:NFU1	cg06845268	-3.5	0.00046	-2.9	1	-2.8	0.0046
TLX1	cg26227310	4.4	1.2e-05	3	1.1	2.8	0.0058
PIWIL2	cg03594078	4	5.9e-05	2.9	1	2.7	0.0062
ELOVL7	cg18609044	-5.1	2.9e-07	-3.5	1.3	-2.7	0.0065
GAL3ST4:GPC2:STAG3	cg15140703	3.5	0.00052	2.8	1	2.7	0.0067
MGAT5	cg08248176	-3.6	0.00026	-2.8	1	-2.7	0.007
MAPKBP1	cg17847044	-4.6	4e-06	-3.2	1.2	-2.6	0.0083
FOXS1:DUSP15	cg07809909	4.4	1.1e-05	2.9	1.1	2.6	0.0084
ZNF853	cg06987246	3.4	0.0007	2.7	1	2.6	0.0097
INF2:ADSSL1	cg13636887	3.4	0.00068	2.6	1	2.6	0.01
NO_GENE	cg07839926	-4.5	6.2e-06	-2.9	1.1	-2.5	0.011
DSCAM	cg25023666	-3.9	0.0001	-2.7	1.1	-2.5	0.01166
PON3:PON2	cg20985067	4.1	3.4e-05	2.8	1.1	2.5	0.013
SEC31B:NDUFB8:HIF1AN	cg10098216	-4.2	3e-05	-2.6	1.1	-2.4	0.016
AGAP1	cg12436738	3.4	0.00079	2.5	1	2.4	0.016
PON2	cg04270402	-3.5	0.00039	-2.7	1.2	-2.4	0.017
PTPRN2	cg03916382	3.4	0.00063	2.2	1.1	2.1	0.035
LCT	cg25344623	3.9	8.1e-05	2.2	1.1	2.1	0.038
IL6	cg13104385	-3.5	0.0005	2.9	1.4	2.1	0.038
OIP5:NUSAP1	cg19468534	4.3	1.8e-05	2.5	1.2	2	0.044
NO_GENE	cg18089146	-4.7	2.3e-06	-2.6	1.3	-2	0.044
