## Supplementary Table 8 for "Integration of eQTL and Parkinson’s disease GWAS data implicates 11 disease genes"

### Sheet: Sheet1
		Enrichment all important genes close to PD nodes
5 = internode between 2 coloc		Gene	Key
4 = internode between 1 coloc and 1 PD		RNF2	5
1 = coloc genes		IRS4	5
		SH3KBP1	4
		NCBP1	4
		MARK2	4
		GRB2	4
		EGFR	4
		FBF1	4
		DCAF7	4
		CSNK2A1	4
		RGS2	4
		CDC37	4
		CBL	4
		RAB29	1
		GPNMB	1
		WDR6	1
		CD38	1
		PCGF3	1
		NUPL2	1
		CTSB	1
