## Supplementary Table 9 for "Integration of eQTL and Parkinson’s disease GWAS data implicates 11 disease genes"

### Sheet: Sheet1
p-value	T	Q	Q&T	Q&T/Q	Q&T/T	term ID	t type	t group	t name	t depth	Q&T list
0.00915	699	20	7	0.35	0.01	GO:0007169	BP	2	transmembrane receptor protein tyrosine kinase signaling pathway	1	CDC37,CBL,IRS4,NCBP1,EGFR,SH3KBP1,GRB2
0.000901	152	20	5	0.25	0.033	GO:0038127	BP	2	ERBB signaling pathway	2	CDC37,CBL,EGFR,SH3KBP1,GRB2
0.0198	130	20	4	0.2	0.031	GO:0007173	BP	2	epidermal growth factor receptor signaling pathway	3	CBL,EGFR,SH3KBP1,GRB2
0.0192	39	20	3	0.15	0.077	GO:0038128	BP	2	ERBB2 signaling pathway	3	CDC37,EGFR,GRB2
0.00669	99	20	4	0.2	0.04	GO:1901184	BP	2	regulation of ERBB signaling pathway	1	CBL,EGFR,SH3KBP1,GRB2
0.00381	86	20	4	0.2	0.047	GO:0042058	BP	2	regulation of epidermal growth factor receptor signaling pathway	2	CBL,EGFR,SH3KBP1,GRB2
0.000671	56	20	4	0.2	0.071	GO:1901185	BP	2	negative regulation of ERBB signaling pathway	2	CBL,EGFR,SH3KBP1,GRB2
0.00025	44	20	4	0.2	0.091	GO:0042059	BP	2	negative regulation of epidermal growth factor receptor signaling pathway	3	CBL,EGFR,SH3KBP1,GRB2
0.00725	232	20	5	0.25	0.022	GO:0046777	BP	5	protein autophosphorylation	1	MARK2,CSNK2A1,GPNMB,EGFR,GRB2
0.0306	3831	20	13	0.65	0.003	GO:0048583	BP	1	regulation of response to stimulus	1	CD38,CSNK2A1,CDC37,CBL,RGS2,RAB29,IRS4,GPNMB,NUPL2,EGFR,SH3KBP1,CTSB,GRB2
0.0416	157	20	4	0.2	0.025	GO:0030307	BP	3	positive regulation of cell growth	1	CD38,CSNK2A1,NCBP1,EGFR
0.00924	2306	20	11	0.55	0.005	GO:0051128	BP	7	regulation of cellular component organization	1	CD38,MARK2,CSNK2A1,CDC37,CBL,RGS2,RAB29,NCBP1,EGFR,SH3KBP1,GRB2
0.0236	136	20	4	0.2	0.029	GO:0051828	BP	4	entry into other organism involved in symbiotic interaction	1	CBL,EGFR,CTSB,GRB2
0.0236	136	20	4	0.2	0.029	GO:0051806	BP	4	entry into cell of other organism involved in symbiotic interaction	2	CBL,EGFR,CTSB,GRB2
0.0236	136	20	4	0.2	0.029	GO:0044409	BP	4	entry into host	2	CBL,EGFR,CTSB,GRB2
0.0236	136	20	4	0.2	0.029	GO:0030260	BP	4	entry into host cell	3	CBL,EGFR,CTSB,GRB2
